# BiomiX 3.0: A user-friendly platform for democratized multi-omics integration with graph-based learning

**DOI:** 10.64898/2026.09.22.753185

**Authors:** Iñigo Clemente-Larramendi, Jessica Gliozzo, Lourdes Velo-Suárez, Ozvan Bocher, Nathan Foulquier, María Hernández-Valladares, Marc-André Legault, Divi Cornec, Christophe Jamin, Alberto Gil-de-la-Fuente, Álvaro Fernández-Ochoa, Cristian Iperi

## Abstract

**Background:** Multi-omics integration has emerged as a powerful strategy to decode the molecular complexity of biological systems. However, the diversity of available methods, each designed with distinct assumptions, objectives, and computational requirements, makes method selection, usage and interpretation challenging for non-expert users. Here we present BiomiX 3.0, an updated version of the BiomiX platform that extends its integration capabilities with four additional methods: Similarity Network Fusion (SNF), NEighborhood-based Multi-Omics clustering (NEMO), Data Integration Analysis for Biomarker discovery using Latent variable approaches for Omics studies (DIABLO), and PRAMIGO (Phenotyping netwoRk Application for Multi-omics InteGratiOn), a novel supervised heterogeneous graph transformer (HGT) introduced in this work.

**Results:** We benchmarked all five methods, MOFA, DIABLO, SNF, NEMO, and PRAMIGO, on two independent multi-omics datasets derived from a Chronic Lymphocytic Leukemia (CLL) cohort comparing IGHV-mutated and unmutated patients, and a pulmonary tuberculosis (PTB) cohort versus healthy controls. Supervised methods (DIABLO, PRAMIGO) consistently achieved higher condition-specific discrimination as measured by the Adjusted Rand Index (ARI) and the Adjusted Mutual Information (AMI). In contrast, unsupervised methods (SNF, NEMO) revealed alternative patient stratifications driven by independent sources of biological variance while MOFA performed in a semi-supervised way occupies an intermediate position, capturing latent factors that explain both disease-associated and orthogonal sources of variance. Systematic gene-centric analysis of the top-ranked features prioritized by each method was supported by manual biological annotation of shared and method-specific signals. Across cohorts, we annotated 154 shared features (116 genes, 38 metabolites) and 60 method-unique features per cohort, demonstrating that no single integration strategy captures the full landscape of biologically relevant signals. In the CLL cohort, shared features spanned B-cell receptor biology, innate immune signaling, RAS/MAPK activation, and epigenetic regulation, while method-unique features revealed supervised-method-specific insights into vesicle trafficking (DIABLO), immune checkpoints (MOFA), and ncRNA regulation (PRAMIGO). In the PTB cohort, a convergent interferon/innate immune signature dominated shared features across all methods. Still, method-unique analysis uncovered DIABLO-specific acylcarnitine metabolic reprogramming, MOFA-specific restoration of lysosomal trafficking, and PRAMIGO-specific γδ T-cell and immunoglobulin repertoire diversity. Across both cohorts, SNF and NEMO proved useful for detecting biological and technical sources of variation that were orthogonal to the primary condition of interest. Ultimately, PRAMIGO uniquely enables the construction of heterogeneous graphs modeling cross-modal molecular interactions, uncovering epigenetic co-regulation programs in CLL and multi-omics inflammatory modules in PTB that are difficult to identify using conventional integration approaches.

**Conclusions:** BiomiX 3.0 provides a graphical user interface (GUI) multi-method integration environment that democratizes access to state-of-the-art multi-omics analysis. By combining both unsupervised and supervised integration strategies within a unified platform and introducing graph-based learning through PRAMIGO, BiomiX 3.0 enables researchers across disciplines with complementary tools to interrogate the biological sources of variation in their data, without requiring bioinformatics expertise.
