## Supplemental Table 3 for "BiomiX 3.0: A user-friendly platform for democratized multi-omics integration with graph-based learning"

### Sheet: Shared genes CLL
gene	DIABLO	NEMO	SNF	MOFA	PRAMIGO	n_methods	category	has_MOFA	has_DIABLO	has_SNF	has_NEMO	has_PRAMIGO	overlap_group	y_pos
EBF1	0.949816843340823	0.668552969970869	0.645240697692807	1	0.4	5	B-cell / IG	TRUE	TRUE	TRUE	TRUE	TRUE	>=4 methods	1
cg03462096	0.959799922340272	0.656438395488029	0.630367553428201	0.9835656947	0	4	Epigenetic Regulation	TRUE	TRUE	TRUE	TRUE	FALSE	>=4 methods	2
DIP2C	0.950166929530514	0.668552969970869	0.645240697692807	1	0.52	5	Ubiquitin / Proteostasis	TRUE	TRUE	TRUE	TRUE	TRUE	>=4 methods	3
TBC1D19	0.932405851460165	0.629199384985739	0.668196163262288	0.9176620403	0	4	Ubiquitin / Proteostasis	TRUE	TRUE	TRUE	TRUE	FALSE	>=4 methods	4
ABI3	0.962116776240764	0.593994239695321	0.625539273197705	0	0	3	B-cell / IG	FALSE	TRUE	TRUE	TRUE	FALSE	3 methods	5
cg14003090	0.930235716810775	0.605681764748522	0.582610195485185	0	0	3	Epigenetic Regulation	FALSE	TRUE	TRUE	TRUE	FALSE	3 methods	6
RORA	0.943287577291448	0.5998366240698	0.572412942035404	0	0	3	Epigenetic Regulation	FALSE	TRUE	TRUE	TRUE	FALSE	3 methods	7
cg26441291	0	0.560273982632162	0.539602955167014	0.9433579588	0	3	Epigenetic Regulation	TRUE	FALSE	TRUE	TRUE	FALSE	3 methods	8
MSI2	0	0.661112717574141	0.628924137993814	0.7396188999	0	3	Epigenetic Regulation	TRUE	FALSE	TRUE	TRUE	FALSE	3 methods	9
cg21670717	0	0.580923924605767	0.561992059291917	0	0.58	3	Epigenetic Regulation	FALSE	FALSE	TRUE	TRUE	TRUE	3 methods	10
EXOC4	0.966239007306596	0.622618782484773	0.601698841868647	0	0	3	ECM / Cytoskeleton	FALSE	TRUE	TRUE	TRUE	FALSE	3 methods	11
IGDCC3	0.950613028523423	0.558219518302765	0.582117313037212	0	0	3	Membrane / Receptor	FALSE	TRUE	TRUE	TRUE	FALSE	3 methods	12
USP12	0	0.58239030093201	0.560579139784548	0.9748865904	0	3	Ubiquitin / Proteostasis	TRUE	FALSE	TRUE	TRUE	FALSE	3 methods	13
SEPTIN10	0.97512317185479	0	0	1	0	2	Epigenetic Regulation	TRUE	TRUE	FALSE	FALSE	FALSE	2 methods	14
cg05213414	0.937333042095835	0	0	0.9270181154	0	2	Epigenetic Regulation	TRUE	TRUE	FALSE	FALSE	FALSE	2 methods	15
cg12032915	0.944311947476332	0	0	0.9171410258	0	2	Epigenetic Regulation	TRUE	TRUE	FALSE	FALSE	FALSE	2 methods	16
SBF1	0.947334971669517	0.562734401615064	0	0	0	2	Epigenetic Regulation	FALSE	TRUE	FALSE	TRUE	FALSE	2 methods	17
EEPD1	0	0.668552969970869	0.645240697692807	0	0	2	Epigenetic Regulation	FALSE	FALSE	TRUE	TRUE	FALSE	2 methods	18
cg05992395	0	0.605681764748522	0.582610195485185	0	0	2	Epigenetic Regulation	FALSE	FALSE	TRUE	TRUE	FALSE	2 methods	19
FYTTD1	0	0.560273982632162	0.622939990828745	0	0	2	Epigenetic Regulation	FALSE	FALSE	TRUE	TRUE	FALSE	2 methods	20
cg18467358	0	0.609327808373103	0.570234557497376	0	0	2	Epigenetic Regulation	FALSE	FALSE	TRUE	TRUE	FALSE	2 methods	21
MAD1L1	0	0.58239030093201	0.560579139784548	0	0	2	Epigenetic Regulation	FALSE	FALSE	TRUE	TRUE	FALSE	2 methods	22
TCF12	0	0.58239030093201	0.560579139784548	0	0	2	Epigenetic Regulation	FALSE	FALSE	TRUE	TRUE	FALSE	2 methods	23
RCAN2	0	0.561413614628373	0.543361309738593	0	0	2	Epigenetic Regulation	FALSE	FALSE	TRUE	TRUE	FALSE	2 methods	24
cg08196608	0	0.561413614628373	0.543361309738593	0	0	2	Epigenetic Regulation	FALSE	FALSE	TRUE	TRUE	FALSE	2 methods	25
VAC14	0.93931819998299	0	0.536406574757056	0	0	2	ECM / Cytoskeleton	FALSE	TRUE	TRUE	FALSE	FALSE	2 methods	26
FNDC1	0	0.561413614628373	0.543361309738593	0	0	2	ECM / Cytoskeleton	FALSE	FALSE	TRUE	TRUE	FALSE	2 methods	27
SOWAHC	1	0	0	0.9789379529	0	2	Membrane / Receptor	TRUE	TRUE	FALSE	FALSE	FALSE	2 methods	28
TRPV1	0	0	0	0.8639603512	0.68	2	Membrane / Receptor	TRUE	FALSE	FALSE	FALSE	TRUE	2 methods	29
VSIG10	0	0.560969603332577	0.605821885150119	0	0	2	Membrane / Receptor	FALSE	FALSE	TRUE	TRUE	FALSE	2 methods	30
PTAFR	0	0.560273982632162	0.539602955167014	0	0	2	Membrane / Receptor	FALSE	FALSE	TRUE	TRUE	FALSE	2 methods	31
ACSF3	0.953682533570424	0	0	0.9543789286	0	2	Lipid / Metabolism	TRUE	TRUE	FALSE	FALSE	FALSE	2 methods	32
ATP9B	0.951569726217384	0	0	0.9375801871	0	2	Lipid / Metabolism	TRUE	TRUE	FALSE	FALSE	FALSE	2 methods	33

### Sheet: Unique genes CLL
gene	DIABLO	NEMO	SNF	MOFA	PRAMIGO	n_methods	category	has_MOFA	has_DIABLO	has_SNF	has_NEMO	has_PRAMIGO	overlap_group	y_pos
cg17130457	0	0	0	0	3.4	1	Other	FALSE	FALSE	FALSE	FALSE	TRUE	PRAMIGO unique	34
EIF2C3	0	0	0	0	1.55	1	Other	FALSE	FALSE	FALSE	FALSE	TRUE	PRAMIGO unique	35
IGLV2-14	0	0	0	0	1.4	1	Other	FALSE	FALSE	FALSE	FALSE	TRUE	PRAMIGO unique	36
IGHV2-5	0	0	0	0	1.35	1	Other	FALSE	FALSE	FALSE	FALSE	TRUE	PRAMIGO unique	37
SLX1B	0	0	0	0	1.05	1	Other	FALSE	FALSE	FALSE	FALSE	TRUE	PRAMIGO unique	38
SLC38A10	0	0	0	0	0.95	1	Other	FALSE	FALSE	FALSE	FALSE	TRUE	PRAMIGO unique	39
CRTC3	0	0	0	0	0.85	1	Other	FALSE	FALSE	FALSE	FALSE	TRUE	PRAMIGO unique	40
TMEM273	0	0	0	0	0.85	1	Other	FALSE	FALSE	FALSE	FALSE	TRUE	PRAMIGO unique	41
Y_RNA	0	0	0	0	0.82	1	Other	FALSE	FALSE	FALSE	FALSE	TRUE	PRAMIGO unique	42
DISP3	0	0	0	0	0.72	1	Other	FALSE	FALSE	FALSE	FALSE	TRUE	PRAMIGO unique	43
GPRIN3	0	0	0	0	0.72	1	Other	FALSE	FALSE	FALSE	FALSE	TRUE	PRAMIGO unique	44
PTPRB	0	0	0	0	0.68	1	Other	FALSE	FALSE	FALSE	FALSE	TRUE	PRAMIGO unique	45
SNORD17	0	0	0	0	0.65	1	Other	FALSE	FALSE	FALSE	FALSE	TRUE	PRAMIGO unique	46
PYDC2	0	0	0	0	0.62	1	Other	FALSE	FALSE	FALSE	FALSE	TRUE	PRAMIGO unique	47
TSPAN18	0	0	0	0	0.62	1	Other	FALSE	FALSE	FALSE	FALSE	TRUE	PRAMIGO unique	48
NOBOX	0	0	0	0	0.58	1	Other	FALSE	FALSE	FALSE	FALSE	TRUE	PRAMIGO unique	49
SARDH	0	0	0	0	0.55	1	Other	FALSE	FALSE	FALSE	FALSE	TRUE	PRAMIGO unique	50
HOMER3-AS1	0	0	0	0	0.52	1	Other	FALSE	FALSE	FALSE	FALSE	TRUE	PRAMIGO unique	51
HJV	0	0	0	0	0.5	1	Other	FALSE	FALSE	FALSE	FALSE	TRUE	PRAMIGO unique	52
CAPN2	0	0	0	0	0.48	1	Other	FALSE	FALSE	FALSE	FALSE	TRUE	PRAMIGO unique	53
SHC2	0	0	0	0	0.46	1	Other	FALSE	FALSE	FALSE	FALSE	TRUE	PRAMIGO unique	54
RPL10P3	0	0	0	0	0.45	1	Other	FALSE	FALSE	FALSE	FALSE	TRUE	PRAMIGO unique	55
CD96	0	0	0	0	0.44	1	Other	FALSE	FALSE	FALSE	FALSE	TRUE	PRAMIGO unique	56
SMPDL3A	0	0	0	0	0.42	1	Other	FALSE	FALSE	FALSE	FALSE	TRUE	PRAMIGO unique	57
TNKS	0	0	0	0	0.42	1	Other	FALSE	FALSE	FALSE	FALSE	TRUE	PRAMIGO unique	58
PRAMENP	0	0	0	0	0.38	1	Other	FALSE	FALSE	FALSE	FALSE	TRUE	PRAMIGO unique	59
SAPS1	0	0	0	0	0.38	1	Other	FALSE	FALSE	FALSE	FALSE	TRUE	PRAMIGO unique	60
AZIN1	0	0	0	1	0	1	Other	TRUE	FALSE	FALSE	FALSE	FALSE	Method unique	61
C1orf86	0	0	0	1	0	1	Other	TRUE	FALSE	FALSE	FALSE	FALSE	Method unique	62
CNR1	0	0	0	1	0	1	Other	TRUE	FALSE	FALSE	FALSE	FALSE	Method unique	63
DEGS1	0	0	0	1	0	1	Other	TRUE	FALSE	FALSE	FALSE	FALSE	Method unique	64
LAIR1	0	0	0	1	0	1	Other	TRUE	FALSE	FALSE	FALSE	FALSE	Method unique	65
RPL13AP5	0	0	0	1	0	1	Other	TRUE	FALSE	FALSE	FALSE	FALSE	Method unique	66
cg11090458	1	0	0	0	0	1	Other	FALSE	TRUE	FALSE	FALSE	FALSE	Method unique	67
OGG1	0	0	0	0.9990277116	0	1	Other	TRUE	FALSE	FALSE	FALSE	FALSE	Method unique	68
NSUN7	0	0	0	0.9912919444	0	1	Other	TRUE	FALSE	FALSE	FALSE	FALSE	Method unique	69
CTLA4	0	0	0	0.9873561327	0	1	Other	TRUE	FALSE	FALSE	FALSE	FALSE	Method unique	70
cg11428189	0	0	0	0.9749249813	0	1	Other	TRUE	FALSE	FALSE	FALSE	FALSE	Method unique	71
PLD1	0.974019643671292	0	0	0	0	1	Other	FALSE	TRUE	FALSE	FALSE	FALSE	Method unique	72
MMADHC.DT	0	0	0	0.9729576373	0	1	Other	TRUE	FALSE	FALSE	FALSE	FALSE	Method unique	73
USP6NL	0	0	0	0.9718961165	0	1	Other	TRUE	FALSE	FALSE	FALSE	FALSE	Method unique	74
ZNF471	0.970770174115681	0	0	0	0	1	Other	FALSE	TRUE	FALSE	FALSE	FALSE	Method unique	75
cg02481064	0	0	0	0.9691777883	0	1	Other	TRUE	FALSE	FALSE	FALSE	FALSE	Method unique	76
CLIC5	0	0	0	0.9675411353	0	1	Other	TRUE	FALSE	FALSE	FALSE	FALSE	Method unique	77
cg08425796	0	0	0	0.9670026592	0	1	Other	TRUE	FALSE	FALSE	FALSE	FALSE	Method unique	78
cg22876699	0	0	0	0.9661621179	0	1	Other	TRUE	FALSE	FALSE	FALSE	FALSE	Method unique	79
ZNF667	0.964722982899738	0	0	0	0	1	Other	FALSE	TRUE	FALSE	FALSE	FALSE	Method unique	80
TAMALIN	0	0	0	0.962095943	0	1	Other	TRUE	FALSE	FALSE	FALSE	FALSE	Method unique	81
UXS1	0	0	0	0.9607517304	0	1	Other	TRUE	FALSE	FALSE	FALSE	FALSE	Method unique	82
cg14635659	0.958475026651931	0	0	0	0	1	Other	FALSE	TRUE	FALSE	FALSE	FALSE	Method unique	83
PRKAR1B	0	0	0	0.9577975409	0	1	Other	TRUE	FALSE	FALSE	FALSE	FALSE	Method unique	84
cg11558820	0.955783224124581	0	0	0	0	1	Other	FALSE	TRUE	FALSE	FALSE	FALSE	Method unique	85
ZNF667-AS1	0.955482993421746	0	0	0	0	1	Other	FALSE	TRUE	FALSE	FALSE	FALSE	Method unique	86
SDK1	0.951244189107521	0	0	0	0	1	Other	FALSE	TRUE	FALSE	FALSE	FALSE	Method unique	87
FLJ32065	0	0	0	0.9507268857	0	1	Other	TRUE	FALSE	FALSE	FALSE	FALSE	Method unique	88
cg12712184	0.949580247812026	0	0	0	0	1	Other	FALSE	TRUE	FALSE	FALSE	FALSE	Method unique	89
cg17479716	0	0	0	0.9488173424	0	1	Other	TRUE	FALSE	FALSE	FALSE	FALSE	Method unique	90
cg23144445	0	0	0	0.947436814	0	1	Other	TRUE	FALSE	FALSE	FALSE	FALSE	Method unique	91
FCRL3	0	0	0	0.9442351511	0	1	Other	TRUE	FALSE	FALSE	FALSE	FALSE	Method unique	92
ITGB5	0	0	0	0.9438361143	0	1	Other	TRUE	FALSE	FALSE	FALSE	FALSE	Method unique	93
C3orf21	0	0	0	0.9416777754	0	1	Other	TRUE	FALSE	FALSE	FALSE	FALSE	Method unique	94
HSPG2	0	0	0	0.9409241799	0	1	Other	TRUE	FALSE	FALSE	FALSE	FALSE	Method unique	95
SOX5	0	0	0	0.9407726004	0	1	Other	TRUE	FALSE	FALSE	FALSE	FALSE	Method unique	96
GPR109B	0.938046475637851	0	0	0	0	1	Other	FALSE	TRUE	FALSE	FALSE	FALSE	Method unique	97
TCF3	0	0	0	0.9351435121	0	1	Other	TRUE	FALSE	FALSE	FALSE	FALSE	Method unique	98
CRY1	0.934276453826874	0	0	0	0	1	Other	FALSE	TRUE	FALSE	FALSE	FALSE	Method unique	99
SEC11A	0.933632278869238	0	0	0	0	1	Other	FALSE	TRUE	FALSE	FALSE	FALSE	Method unique	100
NEB	0	0	0	0.9300882769	0	1	Other	TRUE	FALSE	FALSE	FALSE	FALSE	Method unique	101
DHX8	0	0	0	0.9288254009	0	1	Other	TRUE	FALSE	FALSE	FALSE	FALSE	Method unique	102
TMEM219	0	0	0	0.9276826419	0	1	Other	TRUE	FALSE	FALSE	FALSE	FALSE	Method unique	103
CPEB2	0	0	0	0.9231922432	0	1	Other	TRUE	FALSE	FALSE	FALSE	FALSE	Method unique	104
TNF	0	0	0	0.9197753841	0	1	Other	TRUE	FALSE	FALSE	FALSE	FALSE	Method unique	105
F2R	0	0	0	0.9174670857	0	1	Other	TRUE	FALSE	FALSE	FALSE	FALSE	Method unique	106
UBAC2	0	0	0	0.916660231	0	1	Other	TRUE	FALSE	FALSE	FALSE	FALSE	Method unique	107
PPM1H	0	0	0	0.9153291288	0	1	Other	TRUE	FALSE	FALSE	FALSE	FALSE	Method unique	108
ALPL	0	0	0	0.9136750614	0	1	Other	TRUE	FALSE	FALSE	FALSE	FALSE	Method unique	109
OSBPL2	0	0	0	0.9110164225	0	1	Other	TRUE	FALSE	FALSE	FALSE	FALSE	Method unique	110
HSPC072	0	0	0	0.9109070633	0	1	Other	TRUE	FALSE	FALSE	FALSE	FALSE	Method unique	111
STARD13	0	0	0	0.9100939877	0	1	Other	TRUE	FALSE	FALSE	FALSE	FALSE	Method unique	112
LINC00865	0	0	0	0.9075684055	0	1	Other	TRUE	FALSE	FALSE	FALSE	FALSE	Method unique	113
KLF3.AS1	0	0	0	0.9048294657	0	1	Other	TRUE	FALSE	FALSE	FALSE	FALSE	Method unique	114
cg08123444	0	0	0	0.9036537121	0	1	Other	TRUE	FALSE	FALSE	FALSE	FALSE	Method unique	115
BCAT1	0	0	0	0.9004647019	0	1	Other	TRUE	FALSE	FALSE	FALSE	FALSE	Method unique	116
ANKRD11	0	0	0	0.8956487794	0	1	Other	TRUE	FALSE	FALSE	FALSE	FALSE	Method unique	117
CELF2.AS1	0	0	0	0.8942811537	0	1	Other	TRUE	FALSE	FALSE	FALSE	FALSE	Method unique	118
BCL2A1	0	0	0	0.8936582795	0	1	Other	TRUE	FALSE	FALSE	FALSE	FALSE	Method unique	119
ZNF425	0	0	0	0.8898910638	0	1	Other	TRUE	FALSE	FALSE	FALSE	FALSE	Method unique	120
CLEC2L	0	0	0	0.889121866	0	1	Other	TRUE	FALSE	FALSE	FALSE	FALSE	Method unique	121
AC107926.1	0	0	0	0.8860190206	0	1	Other	TRUE	FALSE	FALSE	FALSE	FALSE	Method unique	122
FOXK1	0	0	0	0.8787238481	0	1	Other	TRUE	FALSE	FALSE	FALSE	FALSE	Method unique	123
CDHR1	0	0	0	0.8783255338	0	1	Other	TRUE	FALSE	FALSE	FALSE	FALSE	Method unique	124
NCRNA00182	0	0	0	0.8742408851	0	1	Other	TRUE	FALSE	FALSE	FALSE	FALSE	Method unique	125
AFG3L1	0	0	0	0.8741351626	0	1	Other	TRUE	FALSE	FALSE	FALSE	FALSE	Method unique	126
TRAK1	0	0	0	0.8735850195	0	1	Other	TRUE	FALSE	FALSE	FALSE	FALSE	Method unique	127
IL12B	0	0	0	0.8726946257	0	1	Other	TRUE	FALSE	FALSE	FALSE	FALSE	Method unique	128
LOC728661	0	0	0	0.8686533154	0	1	Other	TRUE	FALSE	FALSE	FALSE	FALSE	Method unique	129
PAK1	0	0	0	0.868272803	0	1	Other	TRUE	FALSE	FALSE	FALSE	FALSE	Method unique	130
RIMKLB	0	0	0	0.8657441754	0	1	Other	TRUE	FALSE	FALSE	FALSE	FALSE	Method unique	131
SLC16A14	0	0	0	0.8642760951	0	1	Other	TRUE	FALSE	FALSE	FALSE	FALSE	Method unique	132
GNG7	0	0	0	0.8594304877	0	1	Other	TRUE	FALSE	FALSE	FALSE	FALSE	Method unique	133
SNHG12	0	0	0	0.8557875681	0	1	Other	TRUE	FALSE	FALSE	FALSE	FALSE	Method unique	134
ARHGAP6	0	0	0	0.8542251457	0	1	Other	TRUE	FALSE	FALSE	FALSE	FALSE	Method unique	135
CCDC144NL.AS1	0	0	0	0.8530786773	0	1	Other	TRUE	FALSE	FALSE	FALSE	FALSE	Method unique	136
cg09395612	0	0	0	0.8522567275	0	1	Other	TRUE	FALSE	FALSE	FALSE	FALSE	Method unique	137
AKAP6	0	0	0	0.852163204	0	1	Other	TRUE	FALSE	FALSE	FALSE	FALSE	Method unique	138
ITPRIPL2	0	0	0	0.8504108183	0	1	Other	TRUE	FALSE	FALSE	FALSE	FALSE	Method unique	139
ZNF589	0	0	0	0.8503701652	0	1	Other	TRUE	FALSE	FALSE	FALSE	FALSE	Method unique	140
DUX4L50	0	0	0	0.8499826672	0	1	Other	TRUE	FALSE	FALSE	FALSE	FALSE	Method unique	141
PTPRS	0	0	0	0.8480783303	0	1	Other	TRUE	FALSE	FALSE	FALSE	FALSE	Method unique	142
C14orf139	0	0	0	0.846227961	0	1	Other	TRUE	FALSE	FALSE	FALSE	FALSE	Method unique	143
CCNK	0	0	0	0.8448751553	0	1	Other	TRUE	FALSE	FALSE	FALSE	FALSE	Method unique	144
ZNF385C	0	0	0	0.8446647131	0	1	Other	TRUE	FALSE	FALSE	FALSE	FALSE	Method unique	145
KLF3	0	0	0	0.8424310131	0	1	Other	TRUE	FALSE	FALSE	FALSE	FALSE	Method unique	146
CD86	0	0	0	0.8416347958	0	1	Other	TRUE	FALSE	FALSE	FALSE	FALSE	Method unique	147
DIRAS1	0	0	0	0.8410494587	0	1	Other	TRUE	FALSE	FALSE	FALSE	FALSE	Method unique	148
PIK3CB	0	0	0	0.8402096663	0	1	Other	TRUE	FALSE	FALSE	FALSE	FALSE	Method unique	149
FHIT	0	0	0	0.8375732257	0	1	Other	TRUE	FALSE	FALSE	FALSE	FALSE	Method unique	150
SFMBT2	0	0	0	0.8362186853	0	1	Other	TRUE	FALSE	FALSE	FALSE	FALSE	Method unique	151
CHST1	0	0	0	0.8360612346	0	1	Other	TRUE	FALSE	FALSE	FALSE	FALSE	Method unique	152
PRKCZ	0	0	0	0.8345303682	0	1	Other	TRUE	FALSE	FALSE	FALSE	FALSE	Method unique	153
ARHGEF18	0	0	0	0.8323716392	0	1	Other	TRUE	FALSE	FALSE	FALSE	FALSE	Method unique	154
cg01398502	0	0	0	0.8247941146	0	1	Other	TRUE	FALSE	FALSE	FALSE	FALSE	Method unique	155
SLC35E2	0	0	0	0.8229646292	0	1	Other	TRUE	FALSE	FALSE	FALSE	FALSE	Method unique	156
HIP1R	0	0	0	0.8070298466	0	1	Other	TRUE	FALSE	FALSE	FALSE	FALSE	Method unique	157
cg12393503	0	0	0	0.7992851091	0	1	Other	TRUE	FALSE	FALSE	FALSE	FALSE	Method unique	158
IGSF3	0	0	0	0.7988089018	0	1	Other	TRUE	FALSE	FALSE	FALSE	FALSE	Method unique	159
NR4A3	0	0	0	0.788972674	0	1	Other	TRUE	FALSE	FALSE	FALSE	FALSE	Method unique	160
cg07880190	0	0	0	0.7871727576	0	1	Other	TRUE	FALSE	FALSE	FALSE	FALSE	Method unique	161
UACA	0	0	0	0.784533253	0	1	Other	TRUE	FALSE	FALSE	FALSE	FALSE	Method unique	162
VPS37B	0	0	0	0.7823588839	0	1	Other	TRUE	FALSE	FALSE	FALSE	FALSE	Method unique	163
VAX2	0	0	0	0.7792434449	0	1	Other	TRUE	FALSE	FALSE	FALSE	FALSE	Method unique	164
TOX2	0	0	0	0.7765982731	0	1	Other	TRUE	FALSE	FALSE	FALSE	FALSE	Method unique	165
HCCA2	0	0	0	0.7697730698	0	1	Other	TRUE	FALSE	FALSE	FALSE	FALSE	Method unique	166
GLIS2	0	0	0	0.7679832592	0	1	Other	TRUE	FALSE	FALSE	FALSE	FALSE	Method unique	167
HSPA6	0	0	0	0.7563935031	0	1	Other	TRUE	FALSE	FALSE	FALSE	FALSE	Method unique	168
ARRDC4	0	0	0	0.7526214012	0	1	Other	TRUE	FALSE	FALSE	FALSE	FALSE	Method unique	169
KCNQ1	0	0	0	0.7467517757	0	1	Other	TRUE	FALSE	FALSE	FALSE	FALSE	Method unique	170
SPTBN1	0	0	0	0.7416170231	0	1	Other	TRUE	FALSE	FALSE	FALSE	FALSE	Method unique	171
cg01005486	0	0	0	0.7379814648	0	1	Other	TRUE	FALSE	FALSE	FALSE	FALSE	Method unique	172
SLC2A3	0	0	0	0.7376244335	0	1	Other	TRUE	FALSE	FALSE	FALSE	FALSE	Method unique	173
NGEF	0	0	0	0.7373536402	0	1	Other	TRUE	FALSE	FALSE	FALSE	FALSE	Method unique	174
LARGE1	0	0	0	0.734336236	0	1	Other	TRUE	FALSE	FALSE	FALSE	FALSE	Method unique	175
CTTN	0	0	0	0.7281267041	0	1	Other	TRUE	FALSE	FALSE	FALSE	FALSE	Method unique	176
FMOD	0	0	0	0.7248238521	0	1	Other	TRUE	FALSE	FALSE	FALSE	FALSE	Method unique	177
ASAP3	0	0	0	0.7242689189	0	1	Other	TRUE	FALSE	FALSE	FALSE	FALSE	Method unique	178
STAM	0	0	0	0.7224644475	0	1	Other	TRUE	FALSE	FALSE	FALSE	FALSE	Method unique	179
FER1L4	0	0	0	0.7222601268	0	1	Other	TRUE	FALSE	FALSE	FALSE	FALSE	Method unique	180
IRX4	0	0	0	0.7215184529	0	1	Other	TRUE	FALSE	FALSE	FALSE	FALSE	Method unique	181
GPC6	0	0	0	0.7085612104	0	1	Other	TRUE	FALSE	FALSE	FALSE	FALSE	Method unique	182
EPHB2	0	0	0	0.7075885916	0	1	Other	TRUE	FALSE	FALSE	FALSE	FALSE	Method unique	183
MYO15A	0	0	0	0.6468296781	0	1	Other	TRUE	FALSE	FALSE	FALSE	FALSE	Method unique	184
cg07116712	0	0	0	0.6205738776	0	1	Other	TRUE	FALSE	FALSE	FALSE	FALSE	Method unique	185
AP3S2	0	0	0.601698841868647	0	0	1	Other	FALSE	FALSE	TRUE	FALSE	FALSE	Method unique	186
BASP1	0	0.597203431918807	0	0	0	1	Other	FALSE	FALSE	FALSE	TRUE	FALSE	Method unique	187
NHSL2	0	0	0	0.576474776	0	1	Other	TRUE	FALSE	FALSE	FALSE	FALSE	Method unique	188
cg10252249	0	0	0	0.5763568814	0	1	Other	TRUE	FALSE	FALSE	FALSE	FALSE	Method unique	189
MIR429	0	0	0	0.575503688	0	1	Other	TRUE	FALSE	FALSE	FALSE	FALSE	Method unique	190
ATXN1	0	0	0	0.574698914	0	1	Other	TRUE	FALSE	FALSE	FALSE	FALSE	Method unique	191
PRDM16	0	0	0	0.5678029105	0	1	Other	TRUE	FALSE	FALSE	FALSE	FALSE	Method unique	192
cg06155303	0	0	0	0.5664869709	0	1	Other	TRUE	FALSE	FALSE	FALSE	FALSE	Method unique	193
DFFA	0	0.564544461725086	0	0	0	1	Other	FALSE	FALSE	FALSE	TRUE	FALSE	Method unique	194
TNNI1	0	0.564544461725086	0	0	0	1	Other	FALSE	FALSE	FALSE	TRUE	FALSE	Method unique	195
TNFRSF8	0	0	0.563910242533075	0	0	1	Other	FALSE	FALSE	TRUE	FALSE	FALSE	Method unique	196
PHF1	0	0.562734401615064	0	0	0	1	Other	FALSE	FALSE	FALSE	TRUE	FALSE	Method unique	197
MYL6P5	0	0	0	0.5541630951	0	1	Other	TRUE	FALSE	FALSE	FALSE	FALSE	Method unique	198
cg19224793	0	0	0.538151288349635	0	0	1	Other	FALSE	FALSE	TRUE	FALSE	FALSE	Method unique	199
GRLF1	0	0	0.536406574757056	0	0	1	Other	FALSE	FALSE	TRUE	FALSE	FALSE	Method unique	200
