## Supplemental Table 4 for "BiomiX 3.0: A user-friendly platform for democratized multi-omics integration with graph-based learning"

### Sheet: Shared Genes PTB
gene	PRAMIGO	DIABLO	NEMO	SNF	MOFA	n_methods	category	has_MOFA	has_DIABLO	has_SNF	has_NEMO	has_PRAMIGO	overlap_group	y_pos
ANKRD22	0	0	0.481461501290611	0.603399561067803	0.9845860136	3	Interferon / Innate Immunity	TRUE	FALSE	TRUE	TRUE	FALSE	3 methods	1
GBP5	0	0	0.481461501290611	0.603399561067803	0.8070063613	3	Interferon / Innate Immunity	TRUE	FALSE	TRUE	TRUE	FALSE	3 methods	2
APOL6	0	0	0.481461501290611	0.603399561067803	0	2	Interferon / Innate Immunity	FALSE	FALSE	TRUE	TRUE	FALSE	2 methods	3
PARP14	0	0	0.443884859912234	0.508904630775567	0	2	Interferon / Innate Immunity	FALSE	FALSE	TRUE	TRUE	FALSE	2 methods	4
TNFAIP2	0	0	0.443884859912234	0.508904630775567	0	2	Interferon / Innate Immunity	FALSE	FALSE	TRUE	TRUE	FALSE	2 methods	5
WDFY1	0	0	0.443884859912234	0.508904630775567	0	2	Interferon / Innate Immunity	FALSE	FALSE	TRUE	TRUE	FALSE	2 methods	6
CST7	0	0.9039744029	0	0	0.8313388352	2	NK / Cytotoxic T Cells	TRUE	TRUE	FALSE	FALSE	FALSE	2 methods	7
GZMH	0	0	0	0.401013796269767	0.8724157941	2	NK / Cytotoxic T Cells	TRUE	FALSE	TRUE	FALSE	FALSE	2 methods	8
PPP2R2B	0	0.9607880981	0	0	0.9869853078	2	T-cell / Adaptive Immunity	TRUE	TRUE	FALSE	FALSE	FALSE	2 methods	9
ARHGEF9	0	0.9460466081	0	0	0.8339965894	2	T-cell / Adaptive Immunity	TRUE	TRUE	FALSE	FALSE	FALSE	2 methods	10
TRGV10	0	0	0.596409420299523	0.481461501290611	0	2	T-cell / Adaptive Immunity	FALSE	FALSE	TRUE	TRUE	FALSE	2 methods	11
KDM7A	0	0	0.557875623158833	0.484443136751699	0	2	T-cell / Adaptive Immunity	FALSE	FALSE	TRUE	TRUE	FALSE	2 methods	12
KIF1B	0	0	0.582972351860778	0.679012327741098	0	2	Epigenetic Regulation	FALSE	FALSE	TRUE	TRUE	FALSE	2 methods	13
ATP11A	0	0	0.662380912683231	0.569559285711106	0	2	Epigenetic Regulation	FALSE	FALSE	TRUE	TRUE	FALSE	2 methods	14
GTF3A	0	0	0.662380912683231	0.569559285711106	0	2	Epigenetic Regulation	FALSE	FALSE	TRUE	TRUE	FALSE	2 methods	15
SNRPD2	0	0	0.662380912683231	0.569559285711106	0	2	Epigenetic Regulation	FALSE	FALSE	TRUE	TRUE	FALSE	2 methods	16
KIF13A	0	0	0.675872380929981	0.488191256044966	0	2	Epigenetic Regulation	FALSE	FALSE	TRUE	TRUE	FALSE	2 methods	17
AP1G1	0	0	0.470886425072888	0.670439659094002	0	2	Epigenetic Regulation	FALSE	FALSE	TRUE	TRUE	FALSE	2 methods	18
ATXN7	0	0	0.507476365943512	0.585511758925681	0	2	Epigenetic Regulation	FALSE	FALSE	TRUE	TRUE	FALSE	2 methods	19
AFF1	0	0	0.481461501290611	0.603399561067803	0	2	Epigenetic Regulation	FALSE	FALSE	TRUE	TRUE	FALSE	2 methods	20
ZNF106	0	0	0.481461501290611	0.603399561067803	0	2	Epigenetic Regulation	FALSE	FALSE	TRUE	TRUE	FALSE	2 methods	21
CPD	0	0	0.596409420299523	0.481461501290611	0	2	Epigenetic Regulation	FALSE	FALSE	TRUE	TRUE	FALSE	2 methods	22
RALGAPA2	0	0	0.596409420299523	0.481461501290611	0	2	Epigenetic Regulation	FALSE	FALSE	TRUE	TRUE	FALSE	2 methods	23
IFT57	0	0	0.557875623158833	0.484443136751699	0	2	Epigenetic Regulation	FALSE	FALSE	TRUE	TRUE	FALSE	2 methods	24
TET3	0	0	0.662380912683231	0.569559285711106	0	2	Granuloma / Monocyte Trafficking	FALSE	FALSE	TRUE	TRUE	FALSE	2 methods	25
BACH1	0	0	0.675872380929981	0.488191256044966	0	2	Granuloma / Monocyte Trafficking	FALSE	FALSE	TRUE	TRUE	FALSE	2 methods	26
EP300	0	0	0.596409420299523	0.481461501290611	0	2	Granuloma / Monocyte Trafficking	FALSE	FALSE	TRUE	TRUE	FALSE	2 methods	27
DMXL2	0	0	0.443884859912234	0.508904630775567	0	2	Granuloma / Monocyte Trafficking	FALSE	FALSE	TRUE	TRUE	FALSE	2 methods	28
STK35	0	0	0.468970460266542	0.409957623704246	0	2	Granuloma / Monocyte Trafficking	FALSE	FALSE	TRUE	TRUE	FALSE	2 methods	29
PC(16:0/20:3(5Z,8Z,11Z))	0	0.984966969	0	0	0.9798834363	2	Lipid & Metabolic Reprogramming	TRUE	TRUE	FALSE	FALSE	FALSE	2 methods	30
PC(18:3(6Z,9Z,12Z)/20:5(5Z,8Z,11Z,14Z,17Z))	0	0.9246347852	0	0	1	2	Lipid & Metabolic Reprogramming	TRUE	TRUE	FALSE	FALSE	FALSE	2 methods	31
PC(16:0/20:3(5Z,8Z,11Z))	0	0.9960622368	0	0	0.8979160322	2	Lipid & Metabolic Reprogramming	TRUE	TRUE	FALSE	FALSE	FALSE	2 methods	32
SLC7A5	0	0.962325514	0	0	0.931346698	2	Lipid & Metabolic Reprogramming	TRUE	TRUE	FALSE	FALSE	FALSE	2 methods	33
PC(18:3(6Z,9Z,12Z)/20:5(5Z,8Z,11Z,14Z,17Z))	0	0	0.675872380929981	0.488191256044966	0	2	Lipid & Metabolic Reprogramming	FALSE	FALSE	TRUE	TRUE	FALSE	2 methods	34
ABHD2	0	0	0.596409420299523	0.481461501290611	0	2	Lipid & Metabolic Reprogramming	FALSE	FALSE	TRUE	TRUE	FALSE	2 methods	35
PE(15:0/20:3(5Z,8Z,11Z))	0	0	0.371784349503182	0.569559285711106	0	2	Lipid & Metabolic Reprogramming	FALSE	FALSE	TRUE	TRUE	FALSE	2 methods	36
NCOA2	0	0	0.468970460266542	0.409957623704246	0	2	Lipid & Metabolic Reprogramming	FALSE	FALSE	TRUE	TRUE	FALSE	2 methods	37
LysoPC(18:3(9Z,12Z,15Z)/0:0)	0	0	0.470886425072888	0.385915806116007	0	2	Lipid & Metabolic Reprogramming	FALSE	FALSE	TRUE	TRUE	FALSE	2 methods	38
PC(18:2(9Z,12Z)/18:2(9Z,12Z))	0	0	0.481461501290611	0.373019447563391	0	2	Lipid & Metabolic Reprogramming	FALSE	FALSE	TRUE	TRUE	FALSE	2 methods	39
PC(18:3(6Z,9Z,12Z)/20:5(5Z,8Z,11Z,14Z,17Z))	0	0	0.3406217802507	0.38732303351866	0	2	Lipid & Metabolic Reprogramming	FALSE	FALSE	TRUE	TRUE	FALSE	2 methods	40
PC(18:2(9Z,12Z)/18:2(9Z,12Z))	0	0	0.395476168668312	0.292972564544892	0	2	Lipid & Metabolic Reprogramming	FALSE	FALSE	TRUE	TRUE	FALSE	2 methods	41
PC(18:0/18:0)	0	0	0.36314759062741	0.284731765208222	0	2	Lipid & Metabolic Reprogramming	FALSE	FALSE	TRUE	TRUE	FALSE	2 methods	42
PC(18:3(9Z,12Z,15Z)/16:1(9Z))	0	0	0.297352508396174	0.337153860228364	0	2	Lipid & Metabolic Reprogramming	FALSE	FALSE	TRUE	TRUE	FALSE	2 methods	43
PC(16:0/20:3(5Z,8Z,11Z))	0	0	0.269782564642453	0.330656300550549	0	2	Lipid & Metabolic Reprogramming	FALSE	FALSE	TRUE	TRUE	FALSE	2 methods	44
LysoPC(18:0/0:0)	0	0	0.258051381622691	0.291902215336772	0	2	Lipid & Metabolic Reprogramming	FALSE	FALSE	TRUE	TRUE	FALSE	2 methods	45
LysoPC(22:6(4Z,7Z,10Z,13Z,16Z,19Z)/0:0)	0	0	0.288565104486241	0.237611704726078	0	2	Lipid & Metabolic Reprogramming	FALSE	FALSE	TRUE	TRUE	FALSE	2 methods	46
PC(22:5(7Z,10Z,13Z,16Z,19Z)/20:4(5Z,8Z,11Z,14Z))	0	0	0.223661457526605	0.292972564544892	0	2	Lipid & Metabolic Reprogramming	FALSE	FALSE	TRUE	TRUE	FALSE	2 methods	47
PC(20:4(8Z,11Z,14Z,17Z)/22:4(7Z,10Z,13Z,16Z))	0	0	0.284731765208222	0.212353251684294	0	2	Lipid & Metabolic Reprogramming	FALSE	FALSE	TRUE	TRUE	FALSE	2 methods	48
PC(22:4(7Z,10Z,13Z,16Z)/18:3(6Z,9Z,12Z))	0	0	0.284731765208222	0.212353251684294	0	2	Lipid & Metabolic Reprogramming	FALSE	FALSE	TRUE	TRUE	FALSE	2 methods	49
PC(22:6(4Z,7Z,10Z,13Z,16Z,19Z)/22:6(4Z,7Z,10Z,13Z,16Z,19Z))	0	0	0.284731765208222	0.212353251684294	0	2	Lipid & Metabolic Reprogramming	FALSE	FALSE	TRUE	TRUE	FALSE	2 methods	50
SM(d18:1/14:0)	0	0	0.284731765208222	0.212353251684294	0	2	Lipid & Metabolic Reprogramming	FALSE	FALSE	TRUE	TRUE	FALSE	2 methods	51
PC(18:1(9Z)/14:1(9Z))	0	0	0.15203369977421	0.342935772169516	0	2	Lipid & Metabolic Reprogramming	FALSE	FALSE	TRUE	TRUE	FALSE	2 methods	52
PC(20:5(5Z,8Z,11Z,14Z,17Z)/22:6(4Z,7Z,10Z,13Z,16Z,19Z))	0	0	0.221331819233044	0.271790442992469	0	2	Lipid & Metabolic Reprogramming	FALSE	FALSE	TRUE	TRUE	FALSE	2 methods	53
PC(22:5(4Z,7Z,10Z,13Z,16Z)/18:1(9Z))	0	0	0.271865480708354	0.21295906599876	0	2	Lipid & Metabolic Reprogramming	FALSE	FALSE	TRUE	TRUE	FALSE	2 methods	54
Linoleic acid	0	0	0.174339598220204	0.22990068874519	0	2	Lipid & Metabolic Reprogramming	FALSE	FALSE	TRUE	TRUE	FALSE	2 methods	55
PE(20:4(8Z,11Z,14Z,17Z)/16:0)	0	0	0.174339598220204	0.22990068874519	0	2	Lipid & Metabolic Reprogramming	FALSE	FALSE	TRUE	TRUE	FALSE	2 methods	56
PC(18:0/18:2(9Z,12Z))	0	0	0.179376522038203	0.221331819233044	0	2	Lipid & Metabolic Reprogramming	FALSE	FALSE	TRUE	TRUE	FALSE	2 methods	57
PC(22:5(4Z,7Z,10Z,13Z,16Z)/18:3(6Z,9Z,12Z))	0	0	0.179376522038203	0.221331819233044	0	2	Lipid & Metabolic Reprogramming	FALSE	FALSE	TRUE	TRUE	FALSE	2 methods	58
PC(18:2(9Z,12Z)/18:2(9Z,12Z))	0	0	0.216250919365298	0.177029078277796	0	2	Lipid & Metabolic Reprogramming	FALSE	FALSE	TRUE	TRUE	FALSE	2 methods	59
LysoPE(22:6(4Z,7Z,10Z,13Z,16Z,19Z)/0:0)	0	0	0.223661457526605	0.157086832380458	0	2	Lipid & Metabolic Reprogramming	FALSE	FALSE	TRUE	TRUE	FALSE	2 methods	60
PC(18:0/20:5(5Z,8Z,11Z,14Z,17Z))	0	0	0.148821431504686	0.212353251684294	0	2	Lipid & Metabolic Reprogramming	FALSE	FALSE	TRUE	TRUE	FALSE	2 methods	61
PC(20:4(8Z,11Z,14Z,17Z)/16:1(9Z))	0	0	0.148821431504686	0.212353251684294	0	2	Lipid & Metabolic Reprogramming	FALSE	FALSE	TRUE	TRUE	FALSE	2 methods	62
PC(16:0/18:2(9Z,12Z))	0	0	0.221331819233044	0.135618690660478	0	2	Lipid & Metabolic Reprogramming	FALSE	FALSE	TRUE	TRUE	FALSE	2 methods	63
PC(16:0/20:3(5Z,8Z,11Z))	0	0	0.201657169193991	0.148821431504686	0	2	Lipid & Metabolic Reprogramming	FALSE	FALSE	TRUE	TRUE	FALSE	2 methods	64
Docosapentaenoic acid (22n-6)	0	0	0.142546432607994	0.177309856116858	0	2	Lipid & Metabolic Reprogramming	FALSE	FALSE	TRUE	TRUE	FALSE	2 methods	65
PC(16:0/20:3(5Z,8Z,11Z))	0	0	0.174339598220204	0.113542811321812	0	2	Lipid & Metabolic Reprogramming	FALSE	FALSE	TRUE	TRUE	FALSE	2 methods	66
Arachidonoylcarnitine	0	0	0.107695017087465	0.157086832380458	0	2	Lipid & Metabolic Reprogramming	FALSE	FALSE	TRUE	TRUE	FALSE	2 methods	67
PC(18:2(9Z,12Z)/18:2(9Z,12Z))	0	0	0.107695017087465	0.157086832380458	0	2	Lipid & Metabolic Reprogramming	FALSE	FALSE	TRUE	TRUE	FALSE	2 methods	68
PC(16:0/16:1(9Z))	0	0	0.148821431504686	0.101839956948069	0	2	Lipid & Metabolic Reprogramming	FALSE	FALSE	TRUE	TRUE	FALSE	2 methods	69
LysoPC(14:0/0:0)	0	0	0.148821431504686	0.101839956948069	0	2	Lipid & Metabolic Reprogramming	FALSE	FALSE	TRUE	TRUE	FALSE	2 methods	70
PC(16:0/18:2(9Z,12Z))	0	0	0.109900144812666	0.138400364919917	0	2	Lipid & Metabolic Reprogramming	FALSE	FALSE	TRUE	TRUE	FALSE	2 methods	71
PC(16:0/20:3(5Z,8Z,11Z))	0	0	0.109900144812666	0.138400364919917	0	2	Lipid & Metabolic Reprogramming	FALSE	FALSE	TRUE	TRUE	FALSE	2 methods	72
PC(18:3(6Z,9Z,12Z)/20:4(8Z,11Z,14Z,17Z))	0	0	0.109900144812666	0.138400364919917	0	2	Lipid & Metabolic Reprogramming	FALSE	FALSE	TRUE	TRUE	FALSE	2 methods	73
PC(18:3(6Z,9Z,12Z)/20:5(5Z,8Z,11Z,14Z,17Z))	0	0	0.109900144812666	0.138400364919917	0	2	Lipid & Metabolic Reprogramming	FALSE	FALSE	TRUE	TRUE	FALSE	2 methods	74
PC(22:4(7Z,10Z,13Z,16Z)/18:3(6Z,9Z,12Z))	0	0	0.109900144812666	0.138400364919917	0	2	Lipid & Metabolic Reprogramming	FALSE	FALSE	TRUE	TRUE	FALSE	2 methods	75
PC(22:5(7Z,10Z,13Z,16Z,19Z)/20:4(5Z,8Z,11Z,14Z))	0	0	0.0921167497875816	0.148821431504686	0	2	Lipid & Metabolic Reprogramming	FALSE	FALSE	TRUE	TRUE	FALSE	2 methods	76
LysoPC(20:5(5Z,8Z,11Z,14Z,17Z)/0:0)	0	0	0.0921167497875816	0.148821431504686	0	2	Lipid & Metabolic Reprogramming	FALSE	FALSE	TRUE	TRUE	FALSE	2 methods	77
LysoPC(18:1(9Z)/0:0)	0	0	0.0995523401164401	0.135618690660478	0	2	Lipid & Metabolic Reprogramming	FALSE	FALSE	TRUE	TRUE	FALSE	2 methods	78
Sphinganine 1-phosphate	0	0	0.0808125870655688	0.103710121310452	0	2	Lipid & Metabolic Reprogramming	FALSE	FALSE	TRUE	TRUE	FALSE	2 methods	79
LysoPC(18:3(9Z,12Z,15Z)/0:0)	0	0	0.0808125870655688	0.103710121310452	0	2	Lipid & Metabolic Reprogramming	FALSE	FALSE	TRUE	TRUE	FALSE	2 methods	80
LysoPE(22:5(7Z,10Z,13Z,16Z,19Z)/0:0)	0	0	0.0808125870655688	0.103710121310452	0	2	Lipid & Metabolic Reprogramming	FALSE	FALSE	TRUE	TRUE	FALSE	2 methods	81
Homogentisic acid	0	0	0.269782564642453	0.330656300550549	0	2	Nucleotide Metabolism	FALSE	FALSE	TRUE	TRUE	FALSE	2 methods	82
Guanine	0	0	0.326764854213179	0.22990068874519	0	2	Nucleotide Metabolism	FALSE	FALSE	TRUE	TRUE	FALSE	2 methods	83
Oxypurinol	0	0	0.201657169193991	0.284731765208222	0	2	Nucleotide Metabolism	FALSE	FALSE	TRUE	TRUE	FALSE	2 methods	84
Guanine	0	0	0.133614212491852	0.178454956072958	0	2	Nucleotide Metabolism	FALSE	FALSE	TRUE	TRUE	FALSE	2 methods	85
Inosine	0	0	0.133614212491852	0.0787601012722806	0	2	Nucleotide Metabolism	FALSE	FALSE	TRUE	TRUE	FALSE	2 methods	86
Trigonelline	0	0	0.223661457526605	0.292972564544892	0	2	Tryptophan / AA Metabolism	FALSE	FALSE	TRUE	TRUE	FALSE	2 methods	87
2-Phenylacetamide	0	0	0.223661457526605	0.292972564544892	0	2	Tryptophan / AA Metabolism	FALSE	FALSE	TRUE	TRUE	FALSE	2 methods	88
D-Phenylalanine	0	0	0.284731765208222	0.212353251684294	0	2	Tryptophan / AA Metabolism	FALSE	FALSE	TRUE	TRUE	FALSE	2 methods	89
Pyroglutamic acid	0	0	0.223661457526605	0.157086832380458	0	2	Tryptophan / AA Metabolism	FALSE	FALSE	TRUE	TRUE	FALSE	2 methods	90
L-Isoleucine	0	0	0.148821431504686	0.212353251684294	0	2	Tryptophan / AA Metabolism	FALSE	FALSE	TRUE	TRUE	FALSE	2 methods	91
Choline	0	0	0.142546432607994	0.177309856116858	0	2	Tryptophan / AA Metabolism	FALSE	FALSE	TRUE	TRUE	FALSE	2 methods	92
Oxalacetic acid	0	0	0.142546432607994	0.177309856116858	0	2	Tryptophan / AA Metabolism	FALSE	FALSE	TRUE	TRUE	FALSE	2 methods	93
Ornithine	0	0	0.15203369977421	0.12281553963287	0	2	Tryptophan / AA Metabolism	FALSE	FALSE	TRUE	TRUE	FALSE	2 methods	94
Phenylacetylglutamine	0	0	0.134898128677705	0.10230300714169	0	2	Tryptophan / AA Metabolism	FALSE	FALSE	TRUE	TRUE	FALSE	2 methods	95
Betaine	0	0	0.136082701468731	0.097805623106008	0	2	Tryptophan / AA Metabolism	FALSE	FALSE	TRUE	TRUE	FALSE	2 methods	96
4-Hydroxybenzaldehyde	0	1	0	0	0.9236157499	2	Xenobiotic / Drug	TRUE	TRUE	FALSE	FALSE	FALSE	2 methods	97
2-Hydroxycinnamic acid	0	0	0.388970416946086	0.443884859912234	0	2	Xenobiotic / Drug	FALSE	FALSE	TRUE	TRUE	FALSE	2 methods	98
Theophylline	0	0	0.271865480708354	0.385915806116007	0	2	Xenobiotic / Drug	FALSE	FALSE	TRUE	TRUE	FALSE	2 methods	99
7 alpha,24-Dihydroxy-4-cholesten-3-one	0	0	0.36314759062741	0.284731765208222	0	2	Xenobiotic / Drug	FALSE	FALSE	TRUE	TRUE	FALSE	2 methods	100
3-Hydroxylidocaine	0	0	0.326764854213179	0.22990068874519	0	2	Xenobiotic / Drug	FALSE	FALSE	TRUE	TRUE	FALSE	2 methods	101
Phthalic acid	0	0	0.284731765208222	0.212353251684294	0	2	Xenobiotic / Drug	FALSE	FALSE	TRUE	TRUE	FALSE	2 methods	102
2-Hydroxycinnamic acid	0	0	0.221331819233044	0.271790442992469	0	2	Xenobiotic / Drug	FALSE	FALSE	TRUE	TRUE	FALSE	2 methods	103
Harmine	0	0	0.174339598220204	0.22990068874519	0	2	Xenobiotic / Drug	FALSE	FALSE	TRUE	TRUE	FALSE	2 methods	104
Tramadol	0	0	0.223661457526605	0.157086832380458	0	2	Xenobiotic / Drug	FALSE	FALSE	TRUE	TRUE	FALSE	2 methods	105
4-Hydroxybenzaldehyde	0	0	0.142546432607994	0.177309856116858	0	2	Xenobiotic / Drug	FALSE	FALSE	TRUE	TRUE	FALSE	2 methods	106
Dibutyl adipate	0	0	0.133614212491852	0.178454956072958	0	2	Xenobiotic / Drug	FALSE	FALSE	TRUE	TRUE	FALSE	2 methods	107
Thyroxine	0	0	0.109900144812666	0.138400364919917	0	2	Xenobiotic / Drug	FALSE	FALSE	TRUE	TRUE	FALSE	2 methods	108
Caffeine	0	0	0.109900144812666	0.138400364919917	0	2	Xenobiotic / Drug	FALSE	FALSE	TRUE	TRUE	FALSE	2 methods	109
Thiomorpholine 3-carboxylate	0	0	0.0836996664032296	0.152968995746411	0	2	Xenobiotic / Drug	FALSE	FALSE	TRUE	TRUE	FALSE	2 methods	110
Diethylhexyl adipate	0	0	0.0995523401164401	0.135618690660478	0	2	Xenobiotic / Drug	FALSE	FALSE	TRUE	TRUE	FALSE	2 methods	111
1,1-Dimethylbiguanide	0	0	0.133614212491852	0.0787601012722806	0	2	Xenobiotic / Drug	FALSE	FALSE	TRUE	TRUE	FALSE	2 methods	112
1,1-Dimethylbiguanide	0	0	0.133614212491852	0.0787601012722806	0	2	Xenobiotic / Drug	FALSE	FALSE	TRUE	TRUE	FALSE	2 methods	113
Piperidine	0	0	0.133614212491852	0.0787601012722806	0	2	Xenobiotic / Drug	FALSE	FALSE	TRUE	TRUE	FALSE	2 methods	114
Epsilon-caprolactam	0	0	0.0808125870655688	0.103710121310452	0	2	Xenobiotic / Drug	FALSE	FALSE	TRUE	TRUE	FALSE	2 methods	115
AC114752.2	0	0	0.675872380929981	0.800453444949734	0	2	Other	FALSE	FALSE	TRUE	TRUE	FALSE	2 methods	116
RPL29	0	0	0.662380912683231	0.569559285711106	0	2	Other	FALSE	FALSE	TRUE	TRUE	FALSE	2 methods	117
AC115223.1	0	0	0.507476365943512	0.585511758925681	0	2	Other	FALSE	FALSE	TRUE	TRUE	FALSE	2 methods	118
RNF213-AS1	0	0	0.507476365943512	0.585511758925681	0	2	Other	FALSE	FALSE	TRUE	TRUE	FALSE	2 methods	119
RPS3AP6	0	0	0.507476365943512	0.585511758925681	0	2	Other	FALSE	FALSE	TRUE	TRUE	FALSE	2 methods	120
ITPRIPL2	0	0	0.481461501290611	0.603399561067803	0	2	Other	FALSE	FALSE	TRUE	TRUE	FALSE	2 methods	121
LINC01934	0	0	0.481461501290611	0.603399561067803	0	2	Other	FALSE	FALSE	TRUE	TRUE	FALSE	2 methods	122
OCIAD2	0	0	0.481461501290611	0.603399561067803	0	2	Other	FALSE	FALSE	TRUE	TRUE	FALSE	2 methods	123
RPS20P14	0	0	0.481461501290611	0.603399561067803	0	2	Other	FALSE	FALSE	TRUE	TRUE	FALSE	2 methods	124
RPL37A	0	0	0.596409420299523	0.481461501290611	0	2	Other	FALSE	FALSE	TRUE	TRUE	FALSE	2 methods	125
RPL39	0	0	0.596409420299523	0.481461501290611	0	2	Other	FALSE	FALSE	TRUE	TRUE	FALSE	2 methods	126
RPL41	0	0	0.596409420299523	0.481461501290611	0	2	Other	FALSE	FALSE	TRUE	TRUE	FALSE	2 methods	127
LINC01133	0	0	0.557875623158833	0.484443136751699	0	2	Other	FALSE	FALSE	TRUE	TRUE	FALSE	2 methods	128
RPS15P4	0	0	0.557875623158833	0.484443136751699	0	2	Other	FALSE	FALSE	TRUE	TRUE	FALSE	2 methods	129
RPL39P3	0	0	0.582972351860778	0.401013796269767	0	2	Other	FALSE	FALSE	TRUE	TRUE	FALSE	2 methods	130
AC024293.1	0	0	0.443884859912234	0.508904630775567	0	2	Other	FALSE	FALSE	TRUE	TRUE	FALSE	2 methods	131
BX679664.3	0	0	0.443884859912234	0.508904630775567	0	2	Other	FALSE	FALSE	TRUE	TRUE	FALSE	2 methods	132
LINC00987	0	0	0.468970460266542	0.409957623704246	0	2	Other	FALSE	FALSE	TRUE	TRUE	FALSE	2 methods	133
BPGM	0	0.8975687421	0	0	0.9319080105	2	NA	TRUE	TRUE	FALSE	FALSE	FALSE	2 methods	134

### Sheet: Unique genes PTB
gene	PRAMIGO	DIABLO	NEMO	SNF	MOFA	n_methods	category	has_MOFA	has_DIABLO	has_SNF	has_NEMO	has_PRAMIGO	overlap_group	y_pos
Inosine	0.0024	0	0	0	0	1	Nucleotide Metabolism	FALSE	FALSE	FALSE	FALSE	TRUE	PRAMIGO unique	135
CNTNAP3C	24	0	0	0	0	1	Other	FALSE	FALSE	FALSE	FALSE	TRUE	PRAMIGO unique	136
TRGV5P	0.0105	0	0	0	0	1	Other	FALSE	FALSE	FALSE	FALSE	TRUE	PRAMIGO unique	137
IGHV5-51	9	0	0	0	0	1	Other	FALSE	FALSE	FALSE	FALSE	TRUE	PRAMIGO unique	138
REEP1	0.0085	0	0	0	0	1	Other	FALSE	FALSE	FALSE	FALSE	TRUE	PRAMIGO unique	139
AREG	0.0055	0	0	0	0	1	Other	FALSE	FALSE	FALSE	FALSE	TRUE	PRAMIGO unique	140
SLC22A20P	5	0	0	0	0	1	Other	FALSE	FALSE	FALSE	FALSE	TRUE	PRAMIGO unique	141
SFN	0.0048	0	0	0	0	1	Other	FALSE	FALSE	FALSE	FALSE	TRUE	PRAMIGO unique	142
RPL7P10	0.0045	0	0	0	0	1	Other	FALSE	FALSE	FALSE	FALSE	TRUE	PRAMIGO unique	143
TPI1P2	0.0042	0	0	0	0	1	Other	FALSE	FALSE	FALSE	FALSE	TRUE	PRAMIGO unique	144
KRT18P8	4	0	0	0	0	1	Other	FALSE	FALSE	FALSE	FALSE	TRUE	PRAMIGO unique	145
IGHV3-20	0.0038	0	0	0	0	1	Other	FALSE	FALSE	FALSE	FALSE	TRUE	PRAMIGO unique	146
A2MP1	0.0035	0	0	0	0	1	Other	FALSE	FALSE	FALSE	FALSE	TRUE	PRAMIGO unique	147
MLF1	0.0032	0	0	0	0	1	Other	FALSE	FALSE	FALSE	FALSE	TRUE	PRAMIGO unique	148
IGLV10-54	3	0	0	0	0	1	Other	FALSE	FALSE	FALSE	FALSE	TRUE	PRAMIGO unique	149
BSPRY	0.0028	0	0	0	0	1	Other	FALSE	FALSE	FALSE	FALSE	TRUE	PRAMIGO unique	150
EDARADD	0.0026	0	0	0	0	1	Other	FALSE	FALSE	FALSE	FALSE	TRUE	PRAMIGO unique	151
HLA-V	0.0025	0	0	0	0	1	Other	FALSE	FALSE	FALSE	FALSE	TRUE	PRAMIGO unique	152
C2	0.0024	0	0	0	0	1	Other	FALSE	FALSE	FALSE	FALSE	TRUE	PRAMIGO unique	153
LINGO2	0.0023	0	0	0	0	1	Other	FALSE	FALSE	FALSE	FALSE	TRUE	PRAMIGO unique	154
PRKG2	0.0022	0	0	0	0	1	Other	FALSE	FALSE	FALSE	FALSE	TRUE	PRAMIGO unique	155
EGR3	0.0021	0	0	0	0	1	Other	FALSE	FALSE	FALSE	FALSE	TRUE	PRAMIGO unique	156
CRYGS	2	0	0	0	0	1	Other	FALSE	FALSE	FALSE	FALSE	TRUE	PRAMIGO unique	157
APOBEC2	0.0019	0	0	0	0	1	Other	FALSE	FALSE	FALSE	FALSE	TRUE	PRAMIGO unique	158
GRIK4	0.0018	0	0	0	0	1	Other	FALSE	FALSE	FALSE	FALSE	TRUE	PRAMIGO unique	159
LAMA2	0.0017	0	0	0	0	1	Other	FALSE	FALSE	FALSE	FALSE	TRUE	PRAMIGO unique	160
ARHGEF17	0.0016	0	0	0	0	1	Other	FALSE	FALSE	FALSE	FALSE	TRUE	PRAMIGO unique	161
PCYT1B	0.0015	0	0	0	0	1	Other	FALSE	FALSE	FALSE	FALSE	TRUE	PRAMIGO unique	162
LYPD2	0.0014	0	0	0	0	1	Other	FALSE	FALSE	FALSE	FALSE	TRUE	PRAMIGO unique	163
RPS3AP44	0.0013	0	0	0	0	1	Other	FALSE	FALSE	FALSE	FALSE	TRUE	PRAMIGO unique	164
Linoleic acid	0	0	0	0	1	1	Lipid & Metabolic Reprogramming	TRUE	FALSE	FALSE	FALSE	FALSE	Method unique	165
PC(20:4(8Z,11Z,14Z,17Z)/16:1(9Z))	0	0.9106848692	0	0	0	1	Lipid & Metabolic Reprogramming	FALSE	TRUE	FALSE	FALSE	FALSE	Method unique	166
Linoleic acid	0	0	0	0	0.8427908238	1	Lipid & Metabolic Reprogramming	TRUE	FALSE	FALSE	FALSE	FALSE	Method unique	167
Linoleic acid	0	0	0	0	0.8400107691	1	Lipid & Metabolic Reprogramming	TRUE	FALSE	FALSE	FALSE	FALSE	Method unique	168
PC(22:5(4Z,7Z,10Z,13Z,16Z)/18:3(6Z,9Z,12Z))	0	0	0	0	0.8385172676	1	Lipid & Metabolic Reprogramming	TRUE	FALSE	FALSE	FALSE	FALSE	Method unique	169
PC(18:3(9Z,12Z,15Z)/16:1(9Z))	0	0	0	0	0.7592916562	1	Lipid & Metabolic Reprogramming	TRUE	FALSE	FALSE	FALSE	FALSE	Method unique	170
PC(18:3(6Z,9Z,12Z)/20:5(5Z,8Z,11Z,14Z,17Z))	0	0	0	0	0.7283180044	1	Lipid & Metabolic Reprogramming	TRUE	FALSE	FALSE	FALSE	FALSE	Method unique	171
PC(18:3(9Z,12Z,15Z)/16:1(9Z))	0	0	0	0	0.7096042113	1	Lipid & Metabolic Reprogramming	TRUE	FALSE	FALSE	FALSE	FALSE	Method unique	172
PC(18:0/20:5(5Z,8Z,11Z,14Z,17Z))	0	0	0.142546432607994	0	0	1	Lipid & Metabolic Reprogramming	FALSE	FALSE	FALSE	TRUE	FALSE	Method unique	173
PC(22:4(7Z,10Z,13Z,16Z)/18:3(6Z,9Z,12Z))	0	0	0.142546432607994	0	0	1	Lipid & Metabolic Reprogramming	FALSE	FALSE	FALSE	TRUE	FALSE	Method unique	174
PC(16:0/18:2(9Z,12Z))	0	0	0.109900144812666	0	0	1	Lipid & Metabolic Reprogramming	FALSE	FALSE	FALSE	TRUE	FALSE	Method unique	175
PC(18:2(9Z,12Z)/18:2(9Z,12Z))	0	0	0.109900144812666	0	0	1	Lipid & Metabolic Reprogramming	FALSE	FALSE	FALSE	TRUE	FALSE	Method unique	176
PC(16:0/18:2(9Z,12Z))	0	0	0.107695017087465	0	0	1	Lipid & Metabolic Reprogramming	FALSE	FALSE	FALSE	TRUE	FALSE	Method unique	177
PC(18:3(6Z,9Z,12Z)/20:4(8Z,11Z,14Z,17Z))	0	0	0.107695017087465	0	0	1	Lipid & Metabolic Reprogramming	FALSE	FALSE	FALSE	TRUE	FALSE	Method unique	178
PC(18:3(9Z,12Z,15Z)/16:1(9Z))	0	0	0.107695017087465	0	0	1	Lipid & Metabolic Reprogramming	FALSE	FALSE	FALSE	TRUE	FALSE	Method unique	179
PC(20:4(8Z,11Z,14Z,17Z)/16:1(9Z))	0	0	0	0.101839956948069	0	1	Lipid & Metabolic Reprogramming	FALSE	FALSE	TRUE	FALSE	FALSE	Method unique	180
PC(16:0/20:3(5Z,8Z,11Z))	0	0	0	0.0995523401164401	0	1	Lipid & Metabolic Reprogramming	FALSE	FALSE	TRUE	FALSE	FALSE	Method unique	181
PC(22:4(7Z,10Z,13Z,16Z)/18:3(6Z,9Z,12Z))	0	0	0.0995523401164401	0	0	1	Lipid & Metabolic Reprogramming	FALSE	FALSE	FALSE	TRUE	FALSE	Method unique	182
PC(16:0/18:2(9Z,12Z))	0	0	0	0.0787601012722806	0	1	Lipid & Metabolic Reprogramming	FALSE	FALSE	TRUE	FALSE	FALSE	Method unique	183
PC(16:0/20:3(5Z,8Z,11Z))	0	0	0	0.0787601012722806	0	1	Lipid & Metabolic Reprogramming	FALSE	FALSE	TRUE	FALSE	FALSE	Method unique	184
Trigonelline	0	0	0	0	0.6571383288	1	Tryptophan / AA Metabolism	TRUE	FALSE	FALSE	FALSE	FALSE	Method unique	185
Ornithine	0	0	0.0836996664032296	0	0	1	Tryptophan / AA Metabolism	FALSE	FALSE	FALSE	TRUE	FALSE	Method unique	186
Piperidine	0	0.9780965661	0	0	0	1	Xenobiotic / Drug	FALSE	TRUE	FALSE	FALSE	FALSE	Method unique	187
Caffeine	0	0.9682431664	0	0	0	1	Xenobiotic / Drug	FALSE	TRUE	FALSE	FALSE	FALSE	Method unique	188
2-Hydroxycinnamic acid	0	0	0	0	0.8424896916	1	Xenobiotic / Drug	TRUE	FALSE	FALSE	FALSE	FALSE	Method unique	189
Epsilon-caprolactam	0	0	0	0	0.652582507	1	Xenobiotic / Drug	TRUE	FALSE	FALSE	FALSE	FALSE	Method unique	190
4-Hydroxybenzaldehyde	0	0	0	0.0995523401164401	0	1	Xenobiotic / Drug	FALSE	FALSE	TRUE	FALSE	FALSE	Method unique	191
CORO1B	0	1	0	0	0	1	Other	FALSE	TRUE	FALSE	FALSE	FALSE	Method unique	192
FAM117A	0	1	0	0	0	1	Other	FALSE	TRUE	FALSE	FALSE	FALSE	Method unique	193
4-Trimethylammoniobutanoic acid	0	1	0	0	0	1	Other	FALSE	TRUE	FALSE	FALSE	FALSE	Method unique	194
(3,8)-Decadienoylcarnitine	0	1	0	0	0	1	Other	FALSE	TRUE	FALSE	FALSE	FALSE	Method unique	195
IGHV3-72	0	1	0	0	0	1	Other	FALSE	TRUE	FALSE	FALSE	FALSE	Method unique	196
PIF1	0	0	0	0	1	1	Other	TRUE	FALSE	FALSE	FALSE	FALSE	Method unique	197
SERPING1	0	0	0	0	1	1	Other	TRUE	FALSE	FALSE	FALSE	FALSE	Method unique	198
AL645933.2	0	0.9983366676	0	0	0	1	Other	FALSE	TRUE	FALSE	FALSE	FALSE	Method unique	199
CDK2AP1	0	0	0	0	0.9869167501	1	Other	TRUE	FALSE	FALSE	FALSE	FALSE	Method unique	200
RYR2	0	0.984426762	0	0	0	1	Other	FALSE	TRUE	FALSE	FALSE	FALSE	Method unique	201
ST6GALNAC3	0	0.9782671497	0	0	0	1	Other	FALSE	TRUE	FALSE	FALSE	FALSE	Method unique	202
ID2	0	0.9703063155	0	0	0	1	Other	FALSE	TRUE	FALSE	FALSE	FALSE	Method unique	203
SLC7A7	0	0.9684169017	0	0	0	1	Other	FALSE	TRUE	FALSE	FALSE	FALSE	Method unique	204
CCL4	0	0.9584607453	0	0	0	1	Other	FALSE	TRUE	FALSE	FALSE	FALSE	Method unique	205
AL954642.1	0	0.9578605384	0	0	0	1	Other	FALSE	TRUE	FALSE	FALSE	FALSE	Method unique	206
DUSP8	0	0	0	0	0.9534384277	1	Other	TRUE	FALSE	FALSE	FALSE	FALSE	Method unique	207
LINC01011	0	0.9532781452	0	0	0	1	Other	FALSE	TRUE	FALSE	FALSE	FALSE	Method unique	208
COCH	0	0	0	0	0.9522875372	1	Other	TRUE	FALSE	FALSE	FALSE	FALSE	Method unique	209
RBM3	0	0.949670886	0	0	0	1	Other	FALSE	TRUE	FALSE	FALSE	FALSE	Method unique	210
CHN1	0	0.9469665287	0	0	0	1	Other	FALSE	TRUE	FALSE	FALSE	FALSE	Method unique	211
GRN	0	0.9419287377	0	0	0	1	Other	FALSE	TRUE	FALSE	FALSE	FALSE	Method unique	212
NRP1	0	0.9384608073	0	0	0	1	Other	FALSE	TRUE	FALSE	FALSE	FALSE	Method unique	213
TSPO2	0	0.9378474753	0	0	0	1	Other	FALSE	TRUE	FALSE	FALSE	FALSE	Method unique	214
GPR146	0	0.937011127	0	0	0	1	Other	FALSE	TRUE	FALSE	FALSE	FALSE	Method unique	215
GJC2	0	0.9357716532	0	0	0	1	Other	FALSE	TRUE	FALSE	FALSE	FALSE	Method unique	216
AC136475.5	0	0	0	0	0.9308470535	1	Other	TRUE	FALSE	FALSE	FALSE	FALSE	Method unique	217
FEZ1	0	0.9294279243	0	0	0	1	Other	FALSE	TRUE	FALSE	FALSE	FALSE	Method unique	218
C1orf21	0	0.9278817414	0	0	0	1	Other	FALSE	TRUE	FALSE	FALSE	FALSE	Method unique	219
RPIA	0	0.9278612604	0	0	0	1	Other	FALSE	TRUE	FALSE	FALSE	FALSE	Method unique	220
VPS9D1	0	0	0	0	0.9277055556	1	Other	TRUE	FALSE	FALSE	FALSE	FALSE	Method unique	221
AC120114.3	0	0.9229490602	0	0	0	1	Other	FALSE	TRUE	FALSE	FALSE	FALSE	Method unique	222
BATF2	0	0	0	0	0.9228684871	1	Other	TRUE	FALSE	FALSE	FALSE	FALSE	Method unique	223
CD14	0	0.9218483522	0	0	0	1	Other	FALSE	TRUE	FALSE	FALSE	FALSE	Method unique	224
FAM238A	0	0.9213196997	0	0	0	1	Other	FALSE	TRUE	FALSE	FALSE	FALSE	Method unique	225
LINC02481	0	0.9193637478	0	0	0	1	Other	FALSE	TRUE	FALSE	FALSE	FALSE	Method unique	226
ARL4C	0	0.9188727925	0	0	0	1	Other	FALSE	TRUE	FALSE	FALSE	FALSE	Method unique	227
AL096865.1	0	0	0	0	0.9175371109	1	Other	TRUE	FALSE	FALSE	FALSE	FALSE	Method unique	228
GNS	0	0.9174781546	0	0	0	1	Other	FALSE	TRUE	FALSE	FALSE	FALSE	Method unique	229
CAPN10-DT	0	0.9169241967	0	0	0	1	Other	FALSE	TRUE	FALSE	FALSE	FALSE	Method unique	230
Undecanoylcarnitine	0	0.915823513	0	0	0	1	Other	FALSE	TRUE	FALSE	FALSE	FALSE	Method unique	231
AC116535.1	0	0.9157146103	0	0	0	1	Other	FALSE	TRUE	FALSE	FALSE	FALSE	Method unique	232
CCR2	0	0.9145831434	0	0	0	1	Other	FALSE	TRUE	FALSE	FALSE	FALSE	Method unique	233
HTR2A	0	0.9127392803	0	0	0	1	Other	FALSE	TRUE	FALSE	FALSE	FALSE	Method unique	234
ZNF683	0	0.9124785437	0	0	0	1	Other	FALSE	TRUE	FALSE	FALSE	FALSE	Method unique	235
LINC02432	0	0.9116868944	0	0	0	1	Other	FALSE	TRUE	FALSE	FALSE	FALSE	Method unique	236
ZBTB7B	0	0.910763356	0	0	0	1	Other	FALSE	TRUE	FALSE	FALSE	FALSE	Method unique	237
FCRL6	0	0.9102968388	0	0	0	1	Other	FALSE	TRUE	FALSE	FALSE	FALSE	Method unique	238
KLRD1	0	0.9097041263	0	0	0	1	Other	FALSE	TRUE	FALSE	FALSE	FALSE	Method unique	239
SLC6A19	0	0.9093979417	0	0	0	1	Other	FALSE	TRUE	FALSE	FALSE	FALSE	Method unique	240
RUFY4	0	0	0	0	0.9080522488	1	Other	TRUE	FALSE	FALSE	FALSE	FALSE	Method unique	241
TSKS	0	0.9077748257	0	0	0	1	Other	FALSE	TRUE	FALSE	FALSE	FALSE	Method unique	242
C1orf74	0	0.9073276331	0	0	0	1	Other	FALSE	TRUE	FALSE	FALSE	FALSE	Method unique	243
FLT3LG	0	0.904926945	0	0	0	1	Other	FALSE	TRUE	FALSE	FALSE	FALSE	Method unique	244
SIGLEC17P	0	0.9047185614	0	0	0	1	Other	FALSE	TRUE	FALSE	FALSE	FALSE	Method unique	245
IGLV3-19	0	0.9042025499	0	0	0	1	Other	FALSE	TRUE	FALSE	FALSE	FALSE	Method unique	246
TGFBR3	0	0.9038305247	0	0	0	1	Other	FALSE	TRUE	FALSE	FALSE	FALSE	Method unique	247
VPS9D1.AS1	0	0	0	0	0.9023893363	1	Other	TRUE	FALSE	FALSE	FALSE	FALSE	Method unique	248
AC131235.1	0	0.9010454952	0	0	0	1	Other	FALSE	TRUE	FALSE	FALSE	FALSE	Method unique	249
ID3	0	0.8999142146	0	0	0	1	Other	FALSE	TRUE	FALSE	FALSE	FALSE	Method unique	250
TLR7	0	0.8999096067	0	0	0	1	Other	FALSE	TRUE	FALSE	FALSE	FALSE	Method unique	251
ABCG2	0	0.8998067077	0	0	0	1	Other	FALSE	TRUE	FALSE	FALSE	FALSE	Method unique	252
HEPACAM2	0	0.8997718478	0	0	0	1	Other	FALSE	TRUE	FALSE	FALSE	FALSE	Method unique	253
KCTD12	0	0.8994504379	0	0	0	1	Other	FALSE	TRUE	FALSE	FALSE	FALSE	Method unique	254
FAM104A	0	0.8993085636	0	0	0	1	Other	FALSE	TRUE	FALSE	FALSE	FALSE	Method unique	255
LINC00426	0	0.8992209326	0	0	0	1	Other	FALSE	TRUE	FALSE	FALSE	FALSE	Method unique	256
OGFRL1	0	0.8989583278	0	0	0	1	Other	FALSE	TRUE	FALSE	FALSE	FALSE	Method unique	257
HLCS	0	0	0	0	0.8927209047	1	Other	TRUE	FALSE	FALSE	FALSE	FALSE	Method unique	258
AC008033.3	0	0	0	0	0.8926601564	1	Other	TRUE	FALSE	FALSE	FALSE	FALSE	Method unique	259
SIAH2	0	0.8908932394	0	0	0	1	Other	FALSE	TRUE	FALSE	FALSE	FALSE	Method unique	260
RAD23A	0	0.8899152405	0	0	0	1	Other	FALSE	TRUE	FALSE	FALSE	FALSE	Method unique	261
UBE2O	0	0.8894031603	0	0	0	1	Other	FALSE	TRUE	FALSE	FALSE	FALSE	Method unique	262
FECH	0	0.8890444027	0	0	0	1	Other	FALSE	TRUE	FALSE	FALSE	FALSE	Method unique	263
SEZ6L	0	0.8888928957	0	0	0	1	Other	FALSE	TRUE	FALSE	FALSE	FALSE	Method unique	264
ZNF653	0	0.8857474901	0	0	0	1	Other	FALSE	TRUE	FALSE	FALSE	FALSE	Method unique	265
IFITM1	0	0	0	0	0.88303658	1	Other	TRUE	FALSE	FALSE	FALSE	FALSE	Method unique	266
IGHV4-34	0	0.8828472123	0	0	0	1	Other	FALSE	TRUE	FALSE	FALSE	FALSE	Method unique	267
SLC14A1	0	0.8823639089	0	0	0	1	Other	FALSE	TRUE	FALSE	FALSE	FALSE	Method unique	268
TRAV30	0	0.8819990585	0	0	0	1	Other	FALSE	TRUE	FALSE	FALSE	FALSE	Method unique	269
SLC2A4	0	0.8819777708	0	0	0	1	Other	FALSE	TRUE	FALSE	FALSE	FALSE	Method unique	270
CFAP58.DT	0	0	0	0	0.8816273109	1	Other	TRUE	FALSE	FALSE	FALSE	FALSE	Method unique	271
CA2	0	0.879687611	0	0	0	1	Other	FALSE	TRUE	FALSE	FALSE	FALSE	Method unique	272
SLC6A9	0	0.8789846482	0	0	0	1	Other	FALSE	TRUE	FALSE	FALSE	FALSE	Method unique	273
FKBP5	0	0.877927446	0	0	0	1	Other	FALSE	TRUE	FALSE	FALSE	FALSE	Method unique	274
TFR2	0	0.8768240683	0	0	0	1	Other	FALSE	TRUE	FALSE	FALSE	FALSE	Method unique	275
CDK5RAP3	0	0.8760873573	0	0	0	1	Other	FALSE	TRUE	FALSE	FALSE	FALSE	Method unique	276
KCNH2	0	0.876066593	0	0	0	1	Other	FALSE	TRUE	FALSE	FALSE	FALSE	Method unique	277
PTGFRN	0	0.8757840895	0	0	0	1	Other	FALSE	TRUE	FALSE	FALSE	FALSE	Method unique	278
RIOK3	0	0.8754775054	0	0	0	1	Other	FALSE	TRUE	FALSE	FALSE	FALSE	Method unique	279
KDM7A-DT	0	0.8739745283	0	0	0	1	Other	FALSE	TRUE	FALSE	FALSE	FALSE	Method unique	280
KCNIP2	0	0.8716615615	0	0	0	1	Other	FALSE	TRUE	FALSE	FALSE	FALSE	Method unique	281
AC245884.11	0	0	0	0	0.8700243319	1	Other	TRUE	FALSE	FALSE	FALSE	FALSE	Method unique	282
NPIPB15	0	0	0	0	0.8617814987	1	Other	TRUE	FALSE	FALSE	FALSE	FALSE	Method unique	283
LINC02086	0	0	0	0	0.8617565622	1	Other	TRUE	FALSE	FALSE	FALSE	FALSE	Method unique	284
H2AC8	0	0	0	0	0.8551049376	1	Other	TRUE	FALSE	FALSE	FALSE	FALSE	Method unique	285
TOMM20P2	0	0.8546385851	0	0	0	1	Other	FALSE	TRUE	FALSE	FALSE	FALSE	Method unique	286
MROH6	0	0	0	0	0.8540473165	1	Other	TRUE	FALSE	FALSE	FALSE	FALSE	Method unique	287
C17orf97	0	0.8536789446	0	0	0	1	Other	FALSE	TRUE	FALSE	FALSE	FALSE	Method unique	288
PRSS33	0	0.8525081548	0	0	0	1	Other	FALSE	TRUE	FALSE	FALSE	FALSE	Method unique	289
CACNA1E	0	0	0	0	0.8406322412	1	Other	TRUE	FALSE	FALSE	FALSE	FALSE	Method unique	290
1-Methyladenosine	0	0	0	0	0.8361365342	1	Other	TRUE	FALSE	FALSE	FALSE	FALSE	Method unique	291
AMN	0	0	0	0	0.8333749389	1	Other	TRUE	FALSE	FALSE	FALSE	FALSE	Method unique	292
PLEC	0	0	0	0	0.8320048346	1	Other	TRUE	FALSE	FALSE	FALSE	FALSE	Method unique	293
FCGR1A	0	0	0	0	0.8242697844	1	Other	TRUE	FALSE	FALSE	FALSE	FALSE	Method unique	294
PC(20:5(5Z,8Z,11Z,14Z,17Z)/20:0)	0	0	0	0	0.8223726407	1	Other	TRUE	FALSE	FALSE	FALSE	FALSE	Method unique	295
CD274	0	0	0	0	0.8218297909	1	Other	TRUE	FALSE	FALSE	FALSE	FALSE	Method unique	296
FCGR1CP	0	0	0	0	0.7942473385	1	Other	TRUE	FALSE	FALSE	FALSE	FALSE	Method unique	297
GBP1	0	0	0	0	0.7749813564	1	Other	TRUE	FALSE	FALSE	FALSE	FALSE	Method unique	298
GBP1P1	0	0	0	0	0.7089981409	1	Other	TRUE	FALSE	FALSE	FALSE	FALSE	Method unique	299
EPSTI1	0	0	0	0	0.6955109513	1	Other	TRUE	FALSE	FALSE	FALSE	FALSE	Method unique	300
ETV7	0	0	0	0	0.6896061162	1	Other	TRUE	FALSE	FALSE	FALSE	FALSE	Method unique	301
OAS3	0	0	0	0	0.6763920585	1	Other	TRUE	FALSE	FALSE	FALSE	FALSE	Method unique	302
SEPTIN4	0	0	0	0	0.6745592535	1	Other	TRUE	FALSE	FALSE	FALSE	FALSE	Method unique	303
APOL4	0	0	0	0	0.6647742722	1	Other	TRUE	FALSE	FALSE	FALSE	FALSE	Method unique	304
SCARF1	0	0	0	0	0.6555162908	1	Other	TRUE	FALSE	FALSE	FALSE	FALSE	Method unique	305
PC(20:5(5Z,8Z,11Z,14Z,17Z)/20:0)	0	0	0	0	0.6554353674	1	Other	TRUE	FALSE	FALSE	FALSE	FALSE	Method unique	306
WARS1	0	0	0	0	0.6540225526	1	Other	TRUE	FALSE	FALSE	FALSE	FALSE	Method unique	307
NPM1P27	0	0	0.582972351860778	0	0	1	Other	FALSE	FALSE	FALSE	TRUE	FALSE	Method unique	308
RPS13P2	0	0	0.582972351860778	0	0	1	Other	FALSE	FALSE	FALSE	TRUE	FALSE	Method unique	309
ST6GALNAC2	0	0	0.582972351860778	0	0	1	Other	FALSE	FALSE	FALSE	TRUE	FALSE	Method unique	310
AC007728.2	0	0	0	0.508904630775567	0	1	Other	FALSE	FALSE	TRUE	FALSE	FALSE	Method unique	311
CXCL5	0	0	0	0.508904630775567	0	1	Other	FALSE	FALSE	TRUE	FALSE	FALSE	Method unique	312
NOTCH2	0	0	0	0.508904630775567	0	1	Other	FALSE	FALSE	TRUE	FALSE	FALSE	Method unique	313
RPL37P2	0	0	0	0.508904630775567	0	1	Other	FALSE	FALSE	TRUE	FALSE	FALSE	Method unique	314
SNX27	0	0	0	0.508904630775567	0	1	Other	FALSE	FALSE	TRUE	FALSE	FALSE	Method unique	315
AC005912.1	0	0	0.507476365943512	0	0	1	Other	FALSE	FALSE	FALSE	TRUE	FALSE	Method unique	316
CPEB4	0	0	0.507476365943512	0	0	1	Other	FALSE	FALSE	FALSE	TRUE	FALSE	Method unique	317
MARF1	0	0	0.507476365943512	0	0	1	Other	FALSE	FALSE	FALSE	TRUE	FALSE	Method unique	318
MLH3	0	0	0.507476365943512	0	0	1	Other	FALSE	FALSE	FALSE	TRUE	FALSE	Method unique	319
MTMR3	0	0	0.507476365943512	0	0	1	Other	FALSE	FALSE	FALSE	TRUE	FALSE	Method unique	320
RPL35P5	0	0	0.507476365943512	0	0	1	Other	FALSE	FALSE	FALSE	TRUE	FALSE	Method unique	321
SETD1B	0	0	0.507476365943512	0	0	1	Other	FALSE	FALSE	FALSE	TRUE	FALSE	Method unique	322
TNRC18	0	0	0.507476365943512	0	0	1	Other	FALSE	FALSE	FALSE	TRUE	FALSE	Method unique	323
AC007608.3	0	0	0	0.488191256044966	0	1	Other	FALSE	FALSE	TRUE	FALSE	FALSE	Method unique	324
AC099560.2	0	0	0	0.488191256044966	0	1	Other	FALSE	FALSE	TRUE	FALSE	FALSE	Method unique	325
AL359644.1	0	0	0	0.488191256044966	0	1	Other	FALSE	FALSE	TRUE	FALSE	FALSE	Method unique	326
AL590867.2	0	0	0	0.488191256044966	0	1	Other	FALSE	FALSE	TRUE	FALSE	FALSE	Method unique	327
ATP2B1-AS1	0	0	0	0.488191256044966	0	1	Other	FALSE	FALSE	TRUE	FALSE	FALSE	Method unique	328
GAS5	0	0	0	0.488191256044966	0	1	Other	FALSE	FALSE	TRUE	FALSE	FALSE	Method unique	329
GBP2	0	0	0	0.488191256044966	0	1	Other	FALSE	FALSE	TRUE	FALSE	FALSE	Method unique	330
QSER1	0	0	0	0.488191256044966	0	1	Other	FALSE	FALSE	TRUE	FALSE	FALSE	Method unique	331
RNF213	0	0	0	0.488191256044966	0	1	Other	FALSE	FALSE	TRUE	FALSE	FALSE	Method unique	332
RPS20	0	0	0	0.488191256044966	0	1	Other	FALSE	FALSE	TRUE	FALSE	FALSE	Method unique	333
TOP1	0	0	0	0.488191256044966	0	1	Other	FALSE	FALSE	TRUE	FALSE	FALSE	Method unique	334
ZCCHC18	0	0	0	0.488191256044966	0	1	Other	FALSE	FALSE	TRUE	FALSE	FALSE	Method unique	335
DNAJB5	0	0	0	0.484443136751699	0	1	Other	FALSE	FALSE	TRUE	FALSE	FALSE	Method unique	336
AC007728.3	0	0	0	0.481461501290611	0	1	Other	FALSE	FALSE	TRUE	FALSE	FALSE	Method unique	337
AC034236.1	0	0	0.481461501290611	0	0	1	Other	FALSE	FALSE	FALSE	TRUE	FALSE	Method unique	338
ANKFY1	0	0	0	0.481461501290611	0	1	Other	FALSE	FALSE	TRUE	FALSE	FALSE	Method unique	339
BCL6	0	0	0.481461501290611	0	0	1	Other	FALSE	FALSE	FALSE	TRUE	FALSE	Method unique	340
BEND5	0	0	0.481461501290611	0	0	1	Other	FALSE	FALSE	FALSE	TRUE	FALSE	Method unique	341
CD24	0	0	0.481461501290611	0	0	1	Other	FALSE	FALSE	FALSE	TRUE	FALSE	Method unique	342
DPH5	0	0	0	0.481461501290611	0	1	Other	FALSE	FALSE	TRUE	FALSE	FALSE	Method unique	343
KCNJ15	0	0	0.481461501290611	0	0	1	Other	FALSE	FALSE	FALSE	TRUE	FALSE	Method unique	344
LY9	0	0	0	0.481461501290611	0	1	Other	FALSE	FALSE	TRUE	FALSE	FALSE	Method unique	345
MTF1	0	0	0	0.481461501290611	0	1	Other	FALSE	FALSE	TRUE	FALSE	FALSE	Method unique	346
NR6A1	0	0	0.481461501290611	0	0	1	Other	FALSE	FALSE	FALSE	TRUE	FALSE	Method unique	347
PCBP1	0	0	0.481461501290611	0	0	1	Other	FALSE	FALSE	FALSE	TRUE	FALSE	Method unique	348
PLXNC1	0	0	0.481461501290611	0	0	1	Other	FALSE	FALSE	FALSE	TRUE	FALSE	Method unique	349
RPL21P120	0	0	0.481461501290611	0	0	1	Other	FALSE	FALSE	FALSE	TRUE	FALSE	Method unique	350
RPL26	0	0	0.481461501290611	0	0	1	Other	FALSE	FALSE	FALSE	TRUE	FALSE	Method unique	351
RPL6P27	0	0	0	0.481461501290611	0	1	Other	FALSE	FALSE	TRUE	FALSE	FALSE	Method unique	352
RPS15	0	0	0.481461501290611	0	0	1	Other	FALSE	FALSE	FALSE	TRUE	FALSE	Method unique	353
RPS19	0	0	0	0.481461501290611	0	1	Other	FALSE	FALSE	TRUE	FALSE	FALSE	Method unique	354
RPS23P8	0	0	0.481461501290611	0	0	1	Other	FALSE	FALSE	FALSE	TRUE	FALSE	Method unique	355
SLC27A5	0	0	0	0.481461501290611	0	1	Other	FALSE	FALSE	TRUE	FALSE	FALSE	Method unique	356
SNHG8	0	0	0	0.481461501290611	0	1	Other	FALSE	FALSE	TRUE	FALSE	FALSE	Method unique	357
SRGAP2	0	0	0	0.481461501290611	0	1	Other	FALSE	FALSE	TRUE	FALSE	FALSE	Method unique	358
SRPK1	0	0	0.481461501290611	0	0	1	Other	FALSE	FALSE	FALSE	TRUE	FALSE	Method unique	359
SRSF5	0	0	0.481461501290611	0	0	1	Other	FALSE	FALSE	FALSE	TRUE	FALSE	Method unique	360
TBC1D2B	0	0	0	0.481461501290611	0	1	Other	FALSE	FALSE	TRUE	FALSE	FALSE	Method unique	361
TEP1	0	0	0	0.481461501290611	0	1	Other	FALSE	FALSE	TRUE	FALSE	FALSE	Method unique	362
AC018665.1	0	0	0.470886425072888	0	0	1	Other	FALSE	FALSE	FALSE	TRUE	FALSE	Method unique	363
CXCL8	0	0	0.470886425072888	0	0	1	Other	FALSE	FALSE	FALSE	TRUE	FALSE	Method unique	364
FBL	0	0	0.470886425072888	0	0	1	Other	FALSE	FALSE	FALSE	TRUE	FALSE	Method unique	365
FOSL2	0	0	0.470886425072888	0	0	1	Other	FALSE	FALSE	FALSE	TRUE	FALSE	Method unique	366
HDAC4	0	0	0.470886425072888	0	0	1	Other	FALSE	FALSE	FALSE	TRUE	FALSE	Method unique	367
LMTK2	0	0	0.470886425072888	0	0	1	Other	FALSE	FALSE	FALSE	TRUE	FALSE	Method unique	368
PDCD6	0	0	0.470886425072888	0	0	1	Other	FALSE	FALSE	FALSE	TRUE	FALSE	Method unique	369
PPP1R3B	0	0	0.470886425072888	0	0	1	Other	FALSE	FALSE	FALSE	TRUE	FALSE	Method unique	370
RCOR1	0	0	0.470886425072888	0	0	1	Other	FALSE	FALSE	FALSE	TRUE	FALSE	Method unique	371
RPL10	0	0	0.470886425072888	0	0	1	Other	FALSE	FALSE	FALSE	TRUE	FALSE	Method unique	372
RPL10A	0	0	0.470886425072888	0	0	1	Other	FALSE	FALSE	FALSE	TRUE	FALSE	Method unique	373
RPL13A	0	0	0.470886425072888	0	0	1	Other	FALSE	FALSE	FALSE	TRUE	FALSE	Method unique	374
RPL18A	0	0	0.470886425072888	0	0	1	Other	FALSE	FALSE	FALSE	TRUE	FALSE	Method unique	375
RPL19	0	0	0.470886425072888	0	0	1	Other	FALSE	FALSE	FALSE	TRUE	FALSE	Method unique	376
RPL27	0	0	0.470886425072888	0	0	1	Other	FALSE	FALSE	FALSE	TRUE	FALSE	Method unique	377
RPL32	0	0	0.470886425072888	0	0	1	Other	FALSE	FALSE	FALSE	TRUE	FALSE	Method unique	378
RPL35	0	0	0.470886425072888	0	0	1	Other	FALSE	FALSE	FALSE	TRUE	FALSE	Method unique	379
RPL38	0	0	0.470886425072888	0	0	1	Other	FALSE	FALSE	FALSE	TRUE	FALSE	Method unique	380
RPL9	0	0	0.470886425072888	0	0	1	Other	FALSE	FALSE	FALSE	TRUE	FALSE	Method unique	381
RPLP0	0	0	0.470886425072888	0	0	1	Other	FALSE	FALSE	FALSE	TRUE	FALSE	Method unique	382
RPS11	0	0	0.470886425072888	0	0	1	Other	FALSE	FALSE	FALSE	TRUE	FALSE	Method unique	383
RPS14	0	0	0.470886425072888	0	0	1	Other	FALSE	FALSE	FALSE	TRUE	FALSE	Method unique	384
RPS25	0	0	0.470886425072888	0	0	1	Other	FALSE	FALSE	FALSE	TRUE	FALSE	Method unique	385
RPSA	0	0	0.470886425072888	0	0	1	Other	FALSE	FALSE	FALSE	TRUE	FALSE	Method unique	386
AC022968.1	0	0	0.443884859912234	0	0	1	Other	FALSE	FALSE	FALSE	TRUE	FALSE	Method unique	387
BCL3	0	0	0.443884859912234	0	0	1	Other	FALSE	FALSE	FALSE	TRUE	FALSE	Method unique	388
CMPK2	0	0	0	0.443884859912234	0	1	Other	FALSE	FALSE	TRUE	FALSE	FALSE	Method unique	389
DAPK1	0	0	0	0.443884859912234	0	1	Other	FALSE	FALSE	TRUE	FALSE	FALSE	Method unique	390
DDX60	0	0	0	0.443884859912234	0	1	Other	FALSE	FALSE	TRUE	FALSE	FALSE	Method unique	391
EGLN1	0	0	0.443884859912234	0	0	1	Other	FALSE	FALSE	FALSE	TRUE	FALSE	Method unique	392
FAUP1	0	0	0	0.443884859912234	0	1	Other	FALSE	FALSE	TRUE	FALSE	FALSE	Method unique	393
FCAR	0	0	0.443884859912234	0	0	1	Other	FALSE	FALSE	FALSE	TRUE	FALSE	Method unique	394
IFI16	0	0	0	0.443884859912234	0	1	Other	FALSE	FALSE	TRUE	FALSE	FALSE	Method unique	395
IRF9	0	0	0.443884859912234	0	0	1	Other	FALSE	FALSE	FALSE	TRUE	FALSE	Method unique	396
JAK2	0	0	0	0.443884859912234	0	1	Other	FALSE	FALSE	TRUE	FALSE	FALSE	Method unique	397
KCND1	0	0	0	0.443884859912234	0	1	Other	FALSE	FALSE	TRUE	FALSE	FALSE	Method unique	398
KREMEN1	0	0	0	0.443884859912234	0	1	Other	FALSE	FALSE	TRUE	FALSE	FALSE	Method unique	399
LINC01781	0	0	0	0.443884859912234	0	1	Other	FALSE	FALSE	TRUE	FALSE	FALSE	Method unique	400
MAFK	0	0	0	0.443884859912234	0	1	Other	FALSE	FALSE	TRUE	FALSE	FALSE	Method unique	401
RPL15P3	0	0	0.443884859912234	0	0	1	Other	FALSE	FALSE	FALSE	TRUE	FALSE	Method unique	402
RPL29P11	0	0	0	0.443884859912234	0	1	Other	FALSE	FALSE	TRUE	FALSE	FALSE	Method unique	403
RPS7P1	0	0	0	0.443884859912234	0	1	Other	FALSE	FALSE	TRUE	FALSE	FALSE	Method unique	404
SIPA1L1	0	0	0	0.443884859912234	0	1	Other	FALSE	FALSE	TRUE	FALSE	FALSE	Method unique	405
SLC25A4	0	0	0	0.443884859912234	0	1	Other	FALSE	FALSE	TRUE	FALSE	FALSE	Method unique	406
TAP1	0	0	0	0.443884859912234	0	1	Other	FALSE	FALSE	TRUE	FALSE	FALSE	Method unique	407
TRANK1	0	0	0	0.443884859912234	0	1	Other	FALSE	FALSE	TRUE	FALSE	FALSE	Method unique	408
TTC9	0	0	0	0.443884859912234	0	1	Other	FALSE	FALSE	TRUE	FALSE	FALSE	Method unique	409
VCPIP1	0	0	0	0.443884859912234	0	1	Other	FALSE	FALSE	TRUE	FALSE	FALSE	Method unique	410
Z74021.1	0	0	0	0.443884859912234	0	1	Other	FALSE	FALSE	TRUE	FALSE	FALSE	Method unique	411
ZNF665	0	0	0	0.443884859912234	0	1	Other	FALSE	FALSE	TRUE	FALSE	FALSE	Method unique	412
CMC1	0	0	0	0.401013796269767	0	1	Other	FALSE	FALSE	TRUE	FALSE	FALSE	Method unique	413
COL6A2	0	0	0	0.401013796269767	0	1	Other	FALSE	FALSE	TRUE	FALSE	FALSE	Method unique	414
NOD2	0	0	0	0.401013796269767	0	1	Other	FALSE	FALSE	TRUE	FALSE	FALSE	Method unique	415
XRN1	0	0	0	0.401013796269767	0	1	Other	FALSE	FALSE	TRUE	FALSE	FALSE	Method unique	416
Creatinine	0	0	0.142546432607994	0	0	1	Other	FALSE	FALSE	FALSE	TRUE	FALSE	Method unique	417
PC(15:0/22:5(7Z,10Z,13Z,16Z,19Z))	0	0	0	0.12281553963287	0	1	Other	FALSE	FALSE	TRUE	FALSE	FALSE	Method unique	418
PC(20:5(5Z,8Z,11Z,14Z,17Z)/20:0)	0	0	0	0.113542811321812	0	1	Other	FALSE	FALSE	TRUE	FALSE	FALSE	Method unique	419
PC(20:5(5Z,8Z,11Z,14Z,17Z)/22:5(7Z,10Z,13Z,16Z,19Z))	0	0	0	0.113542811321812	0	1	Other	FALSE	FALSE	TRUE	FALSE	FALSE	Method unique	420
LysoPC(20:0/0:0)	0	0	0	0.113542811321812	0	1	Other	FALSE	FALSE	TRUE	FALSE	FALSE	Method unique	421
LysoPC(22:4(7Z,10Z,13Z,16Z)/0:0)	0	0	0	0.113542811321812	0	1	Other	FALSE	FALSE	TRUE	FALSE	FALSE	Method unique	422
DL-Arginine	0	0	0	0.113542811321812	0	1	Other	FALSE	FALSE	TRUE	FALSE	FALSE	Method unique	423
Adenosine	0	0	0.109900144812666	0	0	1	Other	FALSE	FALSE	FALSE	TRUE	FALSE	Method unique	424
PC(14:1(9Z)/16:0)	0	0	0.107695017087465	0	0	1	Other	FALSE	FALSE	FALSE	TRUE	FALSE	Method unique	425
PC(18:3(6Z,9Z,12Z)/14:1(9Z))	0	0	0.107695017087465	0	0	1	Other	FALSE	FALSE	FALSE	TRUE	FALSE	Method unique	426
alpha-Ionone	0	0	0.107695017087465	0	0	1	Other	FALSE	FALSE	FALSE	TRUE	FALSE	Method unique	427
Dopamine	0	0	0	0.101839956948069	0	1	Other	FALSE	FALSE	TRUE	FALSE	FALSE	Method unique	428
Trimethylamine N-oxide	0	0	0	0.101839956948069	0	1	Other	FALSE	FALSE	TRUE	FALSE	FALSE	Method unique	429
Citalopram	0	0	0	0.101839956948069	0	1	Other	FALSE	FALSE	TRUE	FALSE	FALSE	Method unique	430
gamma-Tocopherol	0	0	0.0995523401164401	0	0	1	Other	FALSE	FALSE	FALSE	TRUE	FALSE	Method unique	431
Perillic acid	0	0	0.0995523401164401	0	0	1	Other	FALSE	FALSE	FALSE	TRUE	FALSE	Method unique	432
PC(18:2(9Z,12Z)/20:4(5Z,8Z,11Z,14Z))	0	0	0	0.0995523401164401	0	1	Other	FALSE	FALSE	TRUE	FALSE	FALSE	Method unique	433
PC(20:5(5Z,8Z,11Z,14Z,17Z)/14:1(9Z))	0	0	0	0.0995523401164401	0	1	Other	FALSE	FALSE	TRUE	FALSE	FALSE	Method unique	434
LysoPE(22:4(7Z,10Z,13Z,16Z)/0:0)	0	0	0	0.0995523401164401	0	1	Other	FALSE	FALSE	TRUE	FALSE	FALSE	Method unique	435
All-trans-13,14-dihydroretinol	0	0	0.0808125870655688	0	0	1	Other	FALSE	FALSE	FALSE	TRUE	FALSE	Method unique	436
6-Hydroxysandoricin	0	0	0.0808125870655688	0	0	1	Other	FALSE	FALSE	FALSE	TRUE	FALSE	Method unique	437
Vaccenic acid	0	0	0	0.0787601012722806	0	1	Other	FALSE	FALSE	TRUE	FALSE	FALSE	Method unique	438
PC(15:0/14:1(9Z))	0	0	0	0.0787601012722806	0	1	Other	FALSE	FALSE	TRUE	FALSE	FALSE	Method unique	439
PC(15:0/18:1(11Z))	0	0	0	0.0787601012722806	0	1	Other	FALSE	FALSE	TRUE	FALSE	FALSE	Method unique	440
alpha-AMINO-3-HYDROXY-5-METHYL-4-ISOXAZOLEPROPIONIC ACID	0	0	0	0.0787601012722806	0	1	Other	FALSE	FALSE	TRUE	FALSE	FALSE	Method unique	441
9,10-Epoxyoctadecenoic acid	0	0	0.0751692671765321	0	0	1	Other	FALSE	FALSE	FALSE	TRUE	FALSE	Method unique	442
LysoPC(18:2(9Z,12Z)/0:0)	0	0	0.0751692671765321	0	0	1	Other	FALSE	FALSE	FALSE	TRUE	FALSE	Method unique	443
Majoroside F6	0	0	0.0751692671765321	0	0	1	Other	FALSE	FALSE	FALSE	TRUE	FALSE	Method unique	444
