## Supplemental Table 5 for "BiomiX 3.0: A user-friendly platform for democratized multi-omics integration with graph-based learning"

### Sheet: PTB - PRAMIGO programs
Pulmonary Barrier Disruption & Neuromodulation	Cellular Stress & Innate-to-Adaptive Transition	Humoral Effector Response & Plasma Cell Differentiation	Proteostasis & Extracellular Matrix (ECM) Integrity	Lipid Peroxidation & Oxidative Stress	Local Humoral Defense & Surfactant Alteration	Structural Scaffolding & Cellular Architecture	Bioenergetic Demand & Lipid Transport	Metabolic Exhaustion & Purinergic Signaling
CNTNAP3C	IGHV5-51	SLC22A20P	KRT18P8	C2	IGKV6D-21	RTEL1P1	IGHV3-21	Inosine
TRGV5P	SFN	TPI1P2	A2MP1	TMEM92	IGLV2-8	MAP1A	BATF2	Tyrosine
AREG	RPL7P10	IGHV3-20	PC(14:1(9Z)/16:0)	9,10-Epoxyoctadecenoic acid	Plasmenyl-PC 38:5; PC(P-16:0/22:5)	H2BP2	GBP6	SM 32:1; SM(d14:0/18:1)
HLA-V	MLF1	IGLV10-54				SM 28:1; SM(d14:0/14:1)	PC(20:2(11Z,14Z)/18:1(11Z))	PC(18:3(6Z,9Z,12Z)/16:0)
LINGO2	BSPRY	IGHV1-46					Acylcarnitine 26:1	Benzophenone
PRKG2	EDARADD	IGHG3					trans-Cinnamaldehyde	SM 34:2; SM(d14:0/20:2)
Lynestrenol	EGR3	ANAPC1P2						cis-5,8,11,14-Eicosatetraenoic acid
Cannabidiolic acid	CRYGS	TRBV14						TG 36:3; TG(12:1/12:1/12:1)
Kaurenic acid	APOBEC2	IGHV3-13						SM 29:2; SM(d14:1/15:1)
PC(18:1(9Z)/14:1(9Z))	LAMA2	CCDC24						(+)-alpha-Tocopherol
PC(20:5(5Z,8Z,11Z,14Z,17Z)/22:6(4Z,7Z,10Z,13Z,16Z,19Z))	LYPD2	IGHG1						Adenosine
PE(22:6(4Z,7Z,10Z,13Z,16Z,19Z)/16:1(9Z))	RPS3AP44	KCNN3						SM 32:2; SM(d14:0/18:2)
PC(22:6(4Z,7Z,10Z,13Z,16Z,19Z)/22:6(4Z,7Z,10Z,13Z,16Z,19Z))	DES	BIRC5						SM 31:3; SM(d14:3/17:0)
PC(20:5(5Z,8Z,11Z,14Z,17Z)/22:5(7Z,10Z,13Z,16Z,19Z))	LINC00239	SH3PXD2B						SM 31:5; SM(d15:3/16:2)
PE(20:5(5Z,8Z,11Z,14Z,17Z)/22:5(4Z,7Z,10Z,13Z,16Z))	LINC01890	TNFSF15						SM 29:3; SM(d14:2/15:1)
PC(22:5(4Z,7Z,10Z,13Z,16Z)/18:3(6Z,9Z,12Z))	LRRC43	CDC6						PC 18:0; PC(4:0/14:0)
	EPHX4	RASA4DP						PC(18:2(9Z,12Z)/18:2(9Z,12Z))
	KLRC4-KLRK1	C1QC						SM 34:1; SM(d14:0/20:1)
	RTL5	IGKV1D-39						PC(18:3(6Z,9Z,12Z)/20:5(5Z,8Z,11Z,14Z,17Z))
	TRBV7-3	NDN						PC(20:4(8Z,11Z,14Z,17Z)/22:4(7Z,10Z,13Z,16Z))
	KCNK17	MELK						PC(18:3(6Z,9Z,12Z)/22:6(4Z,7Z,10Z,13Z,16Z,19Z))
	PODN	CACHD1						Thiomorpholine 3-carboxylate
	IGKV3-20	LY6G6E						Spermidine
	IGKV1-12	HJURP						Linoleic acid
	RPL23AP43	IGHV2-26						Plasmenyl-PC 38:4; PC(P-14:0/24:4)
	RPL23AP18	RPH3A
		TMEM252
		SORD2P
		SPOCK1
		KIF24
		PARD3
		TRIP13
		RAB19
		MZB1
		STON2
		RAB39A
